# Spatiotemporal transcriptome atlas of human embryos after gastrulation

**DOI:** 10.1101/2023.04.22.537909

**Authors:** Jiexue Pan, Yuejiao Li, Zhongliang Lin, Qing Lan, Huixi Chen, Man Zhai, Shengwei Sui, Gaochen Zhang, Yi Cheng, Yunhui Tang, Qingchen Wang, Ying Zhang, Fuhe Ma, Yue Xu, Yiting Mao, Qinfang Chen, Yichun Guan, Nan Meng, Haiqian Lu, Xiangjuan Li, Tingting Zheng, Xiaoying Yao, Qiuyu Qin, Bin Jiang, Yuxing Ren, Meiqi Luo, Ji Nancuo, Xin Jin, Jianzhong Sheng, Congjian Xu, Xinmei Liu, Yanting Wu, Chenming Xu, Lijian Zhao, Hongbo Yang, Ya Gao, Guolian Ding, Xun Xu, Hefeng Huang

## Abstract

The spatial and temporal atlas of gene expression in the human embryo at early gestation is critical in understanding embryo development, organogenesis, and disease origins. We obtained the spatiotemporal transcriptome from 90 sagittal sections of 16 whole human embryos from 3 to 8 post-conception weeks by Stereo-seq with high resolution and ultra-large field, establishing the development trajectory/regulatory profiling of 49 organs. We uncovered the organ-specific regulons as potential lineage-determining factors and identified the new regulatory networks during heart and brain development. The atlas refines the key organs/cell types vulnerable to virus infection and genetic disorders, and, reveals the dynamics of allelic gene expression in specific organs at different stages. These results present the first comprehensive delineation of the spatiotemporal transcriptomic dynamics of human organogenesis.

**One Sentence Summary:** The spatiotemporal transcriptome atlas presents a comprehensive delineation of human embryogenesis after gastrulation.
