## Supplementary material for "Spatiotemporal transcriptome atlas of human embryos after gastrulation": Supplmental tables: Table S1 Summary of Spatiotemporal transcriptomic data.xlsx

### Sheet: data summary
No	Stage	CS stage	Sample	Chip	Sex	Read length	Number of reads sequenced (G)	Valid CID Reads (%)	Clean Reads (%)	Uniquely Mapped Reads (%)	Annotated Reads (%)	Reads mapped to exon	Reads apped to exon(%)	Reads mapped to intron	Reads mapped to intron (%)	Number of bins (bin 50)	Area (mm2)	Mean UMI	Mean gene	Number of Organ/Tissue captured	Organ/Tissue captured
1	PCW3	CS12	PCW3 E1	PCW3 E1S1	Female	Read 1, 35 bp; read 2, 100 bp	2.24	61	69	71	92	590.02M	93.56	26.26M	4.16	12138	7.58625	6441.24	2277.43	17	Blood Vessel, Brain, Cloaca, Erythroblasts, Heart, Hepatic Diverticulum, Limb Ectoderm, Lung Primordium, Mesenchyme, Neural Crest, Pharyngeal, Primitive Gut, Pronephron, Septum Transversum, Somite, Spinal Cord, Surface Ectoderm
2	PCW3	CS12	PCW3 E1	PCW3 E1S2	Female	Read 1, 35 bp; read 2, 100 bp	2.28	63	61	70	89	524.34M	93.8	26.91M	4.81	11123	6.95188	4353.15	1899.72	17	Blood Vessel, Brain, Branchial Arch, Connective Tissue, Erythroblasts, Heart, Hepatic Diverticulum, Inner Ear, Limb Ectoderm, Lung Primordium, Neural Crest, Notochord, Pancreas Bud, Pharyngeal Arch, Primitive Gut, Somite, Spinal Cord
3	PCW3	CS12	PCW3 E1	PCW3 E1S3	Female	Read 1, 35 bp; read 2, 100 bp	2.23	62	58	65	96	427.64M	83.46	65.97M	12.87	13257	8.28562	5540.77	2343.9	20	Blood Vessel, Brain, Branchial Arch, Cloaca, Erythroblasts, Heart, Hepatic Diverticulum, Inner Ear, Limb Ectoderm, Lung Primordium, Mesenchyme, Neural Crest, Notochord, Pancreas Bud, Pharyngeal Arch, Primitive Gut, Pronephron, Somite, Spinal Cord, Surface Ectoderm
4	PCW3	CS12	PCW3 E1	PCW3 E1S4	Female	Read 1, 35 bp; read 2, 100 bp	2.55	64	68	65	91	618.42M	92	29.84M	4.44	12865	8.04063	5175.4	2046.81	19	Blood Vessel, Brain, Branchial Arch, Choroid Plexus, Erythroblasts, Heart, Hepatic Diverticulum, Inner Ear, Limb Ectoderm, Lung Primordium, Mesenchyme, Neural Crest, Notochord, Pancreas Bud, Pharyngeal Arch, Primitive Gut, Somite, Spinal Cord, Surface Ectoderm
5	PCW3	CS12	PCW3 E1	PCW3 E1S5	Female	Read 1, 35 bp; read 2, 100 bp	2.03	63	79	65	93	587.67M	93.97	22.15M	3.54	11259	7.03688	5514.44	1994.05	14	Blood Vessel, Brain, Choroid Plexus, Erythroblasts, Heart, Hepatic Diverticulum, Inner Ear, Lung Primordium, Mesenchyme, Neural Crest, Primitive Gut, Somite, Spinal Cord, Surface Ectoderm
6	PCW3	CS12	PCW3 E1	PCW3 E1S6	Female	Read 1, 35 bp; read 2, 100 bp	1.81	55	69	72	96	459.21M	94.45	14.81M	3.05	14844	9.2775	6460.46	2037.41	16	Brain, Cavity, Cloaca, Connective Tissue, Erythroblasts, Eye, Heart, Hepatic Diverticulum, Inner Ear, Limb Ectoderm, Lung Primordium, Neural Crest, Primitive Gut, Somite, Spinal Cord, Surface Ectoderm
7	PCW3	CS12	PCW3 E1	PCW3 E1S7	Female	Read 1, 35 bp; read 2, 100 bp	2.05	59	72	64	96	503.73M	91.94	37.23M	6.8	9603	6.00188	6850.11	2069.25	15	Brain, Branchial Arch, Cloaca, Connective Tissue, Erythroblasts, Eye, Heart, Hepatic Diverticulum, Inner Ear, Limb Ectoderm, Lung Primordium, Pharyngeal Arch, Primitive Gut, Somite, Spinal Cord
8	PCW3	CS12	PCW3 E1	PCW3 E1S8	Female	Read 1, 35 bp; read 2, 100 bp	1.92	58	70	65	96	447.55M	89.85	36.92M	7.41	8906	5.56625	4930.23	1690.72	13	Brain, Branchial Arch, Cloaca, Connective Tissue, Erythroblasts, Heart, Hepatic Diverticulum, Limb Ectoderm, Neural Crest, Pharyngeal Arch, Primitive Gut, Somite, Spinal Cord
9	PCW3	CS12	PCW3 E2	PCW3 E2S1	Male	Read 1, 35 bp; read 2, 100 bp	1.08	66	49	68	97	217.78M	92.32	14.54M	6.16	6251	3.90687	2048.73	880.976	8	Blood Vessel, Brain, Cavity, Epidermis, Heart, Hepatic Diverticulum, Mesenchyme, Septum Transversum
10	PCW4	CS12	PCW4 E1	PCW4 E1S1	Male	Read 1, 35 bp; read 2, 100 bp	1.8	68	43	65	92	296.71M	92.06	17.76M	5.51	3466	2.16625	2174.27	954.553	6	Brain, Branchial Arch, Cavity, Erythroblasts, Ganglion, Heart
11	PCW4	CS12	PCW4 E1	PCW4 E1S2	Male	Read 1, 35 bp; read 2, 100 bp	1.57	69	66	62	93	388.44M	92.01	26.25M	6.22	5819	3.63687	3262.4	1314.66	8	Brain, Branchial Arch, Epidermis, Erythroblasts, Heart, Mesenchyme, Mesonephron, Pharyngeal Arch
12	PCW4	CS12	PCW4 E1	PCW4 E1S3	Male	Read 1, 35 bp; read 2, 100 bp	1.46	68	48	62	92	256.78M	92.25	19.33M	6.94	5839	3.64938	2204.14	989.595	12	Blood Vessel, Brain, Branchial Arch, Cavity, Epidermis, Erythroblasts, Ganglion, Heart, Inner Ear, Liver, Mesenchyme, Somite
13	PCW4	CS12	PCW4 E1	PCW4 E1S4	Male	Read 1, 35 bp; read 2, 100 bp	1.67	67	62	64	93	385.06M	91.07	32.38M	7.66	6511	4.06937	2248.26	1041.51	13	Brain, Branchial Arch, Cavity, Epidermis, Erythroblasts, Eye, Ganglion, Heart, Inner Ear, Liver, Lung Primordium, Mesenchyme, Somite
14	PCW4	CS12	PCW4 E1	PCW4 E1S5	Male	Read 1, 35 bp; read 2, 100 bp	2.08	67	72	57	95	518.13M	93.13	42.39M	7.62	7595	4.74688	2383.07	1024.53	8	Brain, Cavity, Erythroblasts, Heart, Liver, Mesenchyme, Mesonephron, Skeletal Muscle
15	PCW4	CS12	PCW4 E1	PCW4 E1S6	Male	Read 1, 35 bp; read 2, 100 bp	1.65	70	73	55	94	382.67M	85.73	45.20M	10.13	7405	4.62812	2818.04	1216.26	11	Brain, Branchial Arch, Epidermis, Erythroblasts, Ganglion, Heart, Liver, Mesenchyme, Mesonephron, Primitive Gut, Somite
16	PCW4	CS12	PCW4 E1	PCW4 E1S7	Male	Read 1, 35 bp; read 2, 100 bp	1.63	70	83	59	93	486.54M	91.44	35.40M	6.65	6824	4.265	5531.17	1983.99	13	Branchial Arch, Cavity, Erythroblasts, Ganglion, Heart, Inner Ear, Mesenchyme, Mesonephron, Pharyngeal Arch, Primitive Gut, Septum Transversum, Somite, Spinal Cord
17	PCW4	CS12	PCW4 E1	PCW4 E1S8	Male	Read 1, 35 bp; read 2, 100 bp	1.58	67	78	62	96	440.14M	87.46	51.76M	10.29	5541	3.46312	2581.3	1066.32	9	Cavity, Erythroblasts, Ganglion, Heart, Inner Ear, Limb Bud, Meninges, Mesenchyme, Spinal Cord
18	PCW4	CS12	PCW4 E1	PCW4 E1S9	Male	Read 1, 35 bp; read 2, 100 bp	1.6	69	72	61	93	417.44M	90.4	35.65M	7.72	3860	2.4125	5374.48	1849.76	7	Brain, Erythroblasts, Ganglion, Inner Ear, Meninges, Mesenchyme, Somite
19	PCW4	CS13	PCW4 E2	PCW4 E2S1	Female	Read 1, 35 bp; read 2, 100 bp	1.31	53	31	64	96	118.58M	87.57	12.58M	9.29	8304	5.19	3833.24	1242.17	9	Brain, Branchial Arch, Cavity, Erythroblasts, Ganglion, Gut, Heart, Mesenchyme, Sclerotome
20	PCW4	CS13	PCW4 E2	PCW4 E2S2	Female	Read 1, 35 bp; read 2, 100 bp	3	67	58	68	96	719.18M	92.29	42.30M	5.43	9217	5.76063	5641.9	1715.19	14	Blood Vessel, Brain, Branchial Arch, Cavity, Epidermis, Erythroblasts, Ganglion, Heart, Inner Ear, Limb Bud, Lung, Meninges, Mesenchyme, Skeletal Muscle
21	PCW4	CS13	PCW4 E2	PCW4 E2S3	Female	Read 1, 35 bp; read 2, 100 bp	1.04	49	35	68	88	100.87M	92.29	6.23M	5.7	9587	5.99188	2913.91	1022.57	9	Brain, Branchial Arch, Cavity, Erythroblasts, Ganglion, Heart, Mesenchyme, Primitive Gut, Skeletal Muscle
22	PCW4	CS13	PCW4 E3	PCW4 E3S1	Female	Read 1, 35 bp; read 2, 100 bp	2.95	65	93	65	85	898.15M	89.02	96.39M	9.55	18374	11.4838	4350.77	1552.83	14	Blood Vessel, Brain, Branchial Arch, Cavity, Epidermis, Erythroblasts, Ganglion, Heart, Inner Ear, Limb Bud, Liver, Mesenchyme, Septum Transversum, Somite
23	PCW4	CS13	PCW4 E3	PCW4 E3S2	Female	Read 1, 35 bp; read 2, 100 bp	2.34	68	94	68	86	774.65M	86.49	99.57M	11.12	21014	13.1337	3196.29	1271.74	14	Blood Vessel, Brain, Branchial Arch, Cavity, Epidermis, Erythroblasts, Gut, Heart, Liver, Mesenchyme, Mesonephron, Myotome, Septum Transversum, Somite
24	PCW4	CS13	PCW4 E3	PCW4 E3S3	Female	Read 1, 35 bp; read 2, 100 bp	2.65	73	94	70	89	1.02G	90.04	101.72M	8.77	20637	12.8981	4432.6	1604.76	13	Blood Vessel, Brain, Branchial Arch, Cavity, Epidermis, Erythroblasts, Gut, Heart, Limb Bud, Liver, Mesenchyme, Somite, Spinal Cord
25	PCW4	CS13	PCW4 E3	PCW4 E3S4	Female	Read 1, 35 bp; read 2, 100 bp	2.42	71	95	68	90	908.29M	88.79	81.69M	7.99	22476	14.0475	4084.39	1498.14	15	Blood Vessel, Brain, Branchial Arch, Cavity, Epidermis, Erythroblasts, Eye, Gut, Heart, Limb Bud, Liver, Mesenchyme, Pancreas, Somite, Spinal Cord
26	PCW5	CS15	PCW5 E1	PCW5 E1S1	Male	Read 1, 35 bp; read 2, 100 bp	2.58	80	92	61	91	985.81M	91.33	65.04M	6.03	14184	8.865	4073.74	1617.93	15	Blood Vessel, Brain, Cloaca, Connective Tissue, Cranial Skeleton, Epidermis, Erythroblasts, Heart, Inner Ear, Liver, Mesenchyme, Myotome, Pharyngeal Arch, Septum Transversum, Spinal Cord
27	PCW5	CS15	PCW5 E1	PCW5 E1S2	Male	Read 1, 35 bp; read 2, 100 bp	2.98	80	93	66	91	1.27G	95.37	77.62M	5.69	13487	8.42938	4711.38	1848.38	15	Blood Vessel, Branchial Arch, Cloaca, Epidermis, Erythroblasts, Gut, Heart, Inner Ear, Liver, Mesenchyme, Myotome, Pharyngeal Arch, Sclerotome, Septum Transversum, Spinal Cord
28	PCW5	CS15	PCW5 E1	PCW5 E1S3	Male	Read 1, 35 bp; read 2, 100 bp	2.52	80	93	67	92	1.08G	93.45	79M	6.68	14096	8.81	4959.53	1887.52	16	Blood Vessel, Brain, Branchial Arch, Cloaca, Epidermis, Erythroblasts, Eye, Heart, Liver, Mesenchyme, Myotome, Notochord, Pharyngeal Arch, Sclerotome, Septum Transversum, Spinal Cord
29	PCW5	CS15	PCW5 E1	PCW5 E1S4	Male	Read 1, 35 bp; read 2, 100 bp	2.73	80	93	66	93	1.16G	93.05	93.7M	7.34	12376	7.735	3789.97	1431.25	15	Blood Vessel, Bone, Brain, Branchial Arch, Epidermis, Erythroblasts, Eye, Ganglion, Heart, Kidney, Mesenchyme, Notochord, Skeletal Muscle, Somite, Spinal Cord
30	PCW5	CS15	PCW5 E2	PCW5 E2S1	Female	Read 1, 35 bp; read 2, 100 bp	2.76	80	91	71	89	1.19G	93.73	76.2M	5.86	16479	10.2994	3341.08	1463.38	15	Blood Vessel, Branchial Arch, Cavity, Epidermis, Erythroblasts, Eye, Ganglion, Gut, Heart, Inner Ear, Mesenchyme, Myotome, Sclerotome, Septum Transversum
31	PCW5	CS15	PCW5 E2	PCW5 E2S2	Female	Read 1, 35 bp; read 2, 100 bp	3.02	80	88	62	93	1.09G	88.91	138.19M	11.01	16517	10.3231	3763.68	1456.07	16	Branchial Arch, Cavity, Erythroblasts, Extraembryonic Tissue, Ganglion, Gut, Heart, Inner Ear, Limb Ectoderm, Liver, Mesenchyme, Mesonephron, Myotome, Pronephron, Sclerotome
32	PCW5	CS15	PCW5 E2	PCW5 E2S3	Female	Read 1, 35 bp; read 2, 100 bp	2.15	80	94	63	88	799.88M	87.15	87.55M	9.54	19800	12.375	3298.98	1335.41	15	Brain, Branchial Arch, Cavity, Cloaca, Connective Tissue, Epidermis, Erythroblasts, Extraembryonic Tissue, Eye, Heart, Inner Ear, Limb Ectoderm, Liver, Mesenchyme, Myotome
33	PCW5	CS15	PCW5 E2	PCW5 E2S4	Female	Read 1, 35 bp; read 2, 100 bp	2.26	66	90	66	97	776.17M	88.2	88.45M	10.05	16872	10.545	2998.53	1208.55	16	Brain, Branchial Arch, Cavity, Erythroblasts, Extraembryonic Tissue, Ganglion, Gut, Heart, Inner Ear, Limb Ectoderm, Liver, Meninges, Mesenchyme, Mesonephron, Sclerotome, Spinal Cord
34	PCW5	CS15	PCW5 E2	PCW5 E2S5	Female	Read 1, 35 bp; read 2, 100 bp	1.86	65	93	69	89	641.77M	90.77	45.28M	6.4	21129	13.2056	3190.97	1282.1	15	Blood Vessel, Brain, Branchial Arch, Cavity, Erythroblasts, Ganglion, Gut, Heart, Inner Ear, Liver, Mesenchyme, Myotome, Sclerotome, Spinal Cord, Surface Ectoderm
35	PCW5	CS15	PCW5 E2	PCW5 E2S6	Female	Read 1, 35 bp; read 2, 100 bp	2.15	66	93	70	97	825.71M	89.99	69.54M	7.58	19662	12.2888	2713.69	1078.29	15	Blood Vessel, Brain, Branchial Arch, Cavity, Epidermis, Extraembryonic Tissue, Ganglion, Gut, Heart, Inner Ear, Liver, Mesenchyme, Notochord, Sclerotome, Spinal Cord
36	PCW5	CS15	PCW5 E2	PCW5 E2S7	Female	Read 1, 35 bp; read 2, 100 bp	1.87	65	95	61	92	603.66M	90.97	42.86M	6.46	23195	14.4969	3530.9	1310.56	14	Brain, Branchial Arch, Cavity, Epidermis, Erythroblasts, Ganglion, Heart, Limb Bud, Liver, Lung, Mesenchyme, Mesonephron, Sclerotome, Spinal Cord
37	PCW5	CS15	PCW5 E2	PCW5 E2S8	Female	Read 1, 35 bp; read 2, 100 bp	2.21	74	94	68	98	905.34M	86.3	87.93M	8.38	19803	12.3769	3703.55	1340.15	11	Brain, Cavity, Erythroblasts, Gut, Heart, Limb Bud, Liver, Lung, Mesenchyme, Sclerotome, Spinal Cord
38	PCW5	CS15	PCW5 E2	PCW5 E2S9	Female	Read 1, 35 bp; read 2, 100 bp	2.17	74	93	65	93	840.34M	90.9	63.67M	6.89	18797	11.7481	3297.41	1222.98	12	Brain, Branchial Arch, Cavity, Epidermis, Erythroblasts, Ganglion, Gut, Heart, Liver, Mesenchyme, Sclerotome, Spinal Cord
39	PCW5	CS15	PCW5 E2	PCW5 E2S10	Female	Read 1, 35 bp; read 2, 100 bp	2.05	79	95	64	98	883.30M	89.39	76.36M	7.73	22203	13.8769	2649.82	1164.69	13	Brain, Branchial Arch, Cavity, Erythroblasts, Ganglion, Heart, Kidney, Liver, Lung, Mesenchyme, Myotome, Sclerotome, Spinal Cord
40	PCW5	CS15	PCW5 E3	PCW5 E3S1	Male	Read 1, 35 bp; read 2, 100 bp	3.24	76	83	57	82	862.38M	88.16	100.95M	10.32	25535	15.9594	3166.81	1317.69	18	Blood Vessel, Brain, Branchial Arch, Epidermis, Erythroblasts, Eye, Ganglion, Heart, Inner Ear, Limb Bud, Liver, Lung, Mesenchyme, Mesonephron, Myotome, Sclerotome, Septum Transversum, Spinal Cord
41	PCW5	CS15	PCW5 E3	PCW5 E3S2	Male	Read 1, 35 bp; read 2, 100 bp	2.82	75	72	57	92	712.79M	87.17	95.06M	11.62	31576	19.735	3242.56	1340.58	17	Blood Vessel, Branchial Arch, Epidermis, Erythroblasts, Eye, Ganglion, Gut, Heart, Inner Ear, Limb Bud, Liver, Lung, Mesenchyme, Mesonephron, Myotome, Sclerotome, Spinal Cord
42	PCW5	CS15	PCW5 E3	PCW5 E3S3	Male	Read 1, 35 bp; read 2, 100 bp	2.51	75	76	60	92	697.56M	86.26	59.69M	7.38	32816	20.51	3014.7	1255.37	18	Blood Vessel, Branchial Arch, Cavity, Epidermis, Erythroblasts, Eye, Ganglion, Gut, Heart, Limb Bud, Liver, Lung, Mesenchyme, Mesonephron, Notochord, Sclerotome, Septum Transversum, Spinal Cord
43	PCW5	CS15	PCW5 E3	PCW5 E3S4	Male	Read 1, 35 bp; read 2, 100 bp	2.56	77	78	60	93	785.93M	89.46	67.05M	7.63	37379	23.3619	2606.32	1158.42	14	Blood Vessel, Brain, Branchial Arch, Cavity, Epidermis, Erythroblasts, Gut, Heart, Limb Bud, Liver, Lung, Sclerotome, Spinal Cord
44	PCW6	CS16	PCW6 E1	PCW6 E1S1	Male	Read 1, 35 bp; read 2, 100 bp	3.16	83	94	56	98	1.20G	88.69	151.52M	10.94	44531	27.8319	2981.4	1262.9	13	Brain, Branchial Arch, Cavity, Epidermis, Erythroblasts, Extraembryonic Tissue, Eye, Heart, Inner Ear, Limb Bud, Liver, Mesenchyme, Pronephron
45	PCW6	CS16	PCW6 E1	PCW6 E1S2	Male	Read 1, 35 bp; read 2, 100 bp	5.27	82	93	56	92	1.87G	90.31	188.62M	8.9	47670	29.7937	3504.23	1440.54	18	Brain, Branchial Arch, Cavity, Choroid Plexus, Endothelium, Epidermis, Erythroblasts, Extraembryonic Tissue, Eye, Ganglion, Heart, Inner Ear, Limb Bud, Liver, Mesenchyme, Myotome, Pronephron, Sclerotome
46	PCW6	CS16	PCW6 E1	PCW6 E1S3	Male	Read 1, 35 bp; read 2, 100 bp	4.73	82	94	57	97	1.82G	90.29	202.47M	9.81	52366	32.7287	3443.69	1418.96	17	Brain, Branchial Arch, Cartilage, Cavity, Choroid Plexus, Connective Tissue, Epidermis, Erythroblasts, Extraembryonic Tissue, Ganglion, Heart, Limb Bud, Liver, Mesenchyme, Myotome, Pronephron, Sclerotome
47	PCW6	CS16	PCW6 E1	PCW6 E1S4	Male	Read 1, 35 bp; read 2, 100 bp	4.21	81	90	58	97	1.54G	89.19	199.52M	11.28	59423	37.1394	3239.72	1370.71	15	Brain, Branchial Arch, Cartilage, Cavity, Endothelium, Epidermis, Erythroblasts, Extraembryonic Tissue, Ganglion, Heart, Limb Bud, Liver, Myotome, Pronephron, Sclerotome
48	PCW6	CS16	PCW6 E1	PCW6 E1S5	Male	Read 1, 35 bp; read 2, 100 bp	3.49	82	94	56	97	1.28G	87.6	180.46M	12.06	62655	39.1594	1771.81	886.634	12	Brain, Cartilage, Cavity, Choroid Plexus, Connective Tissue, Epidermis, Erythroblasts, Extraembryonic Tissue, Ganglion, Heart, Liver, Myotome
49	PCW6	CS16	PCW6 E1	PCW6 E1S6	Male	Read 1, 35 bp; read 2, 100 bp	5.27	83	94	56	98	1.97G	87.3	256.75M	11.11	56279	35.1744	3569.64	1537.68	16	Brain, Cartilage, Cavity, Cloaca, Epidermis, Erythroblasts, Extraembryonic Tissue, Ganglion, Heart, Limb Bud, Liver, Lung Primordium, Mesonephron, Myotome, Pronephron, Sclerotome
50	PCW6	CS16	PCW6 E1	PCW6 E1S7	Male	Read 1, 35 bp; read 2, 100 bp	3.41	83	94	63	98	1.49G	90.71	140.23M	8.34	65443	40.9019	1873.71	936.484	12	Brain, Cartilage, Cavity, Epidermis, Erythroblasts, Extraembryonic Tissue, Ganglion, Heart, Limb Bud, Liver, Mesonephron, Myotome
51	PCW6	CS16	PCW6 E1	PCW6 E1S8	Male	Read 1, 35 bp; read 2, 100 bp	4.36	83	94	59	98	1.74G	88.47	220.18M	10.93	66586	41.6163	2187.38	996.116	13	Brain, Cartilage, Cavity, Choroid Plexus, Epidermis, Erythroblasts, Extraembryonic Tissue, Ganglion, Heart, Limb Bud, Liver, Mesonephron, Myotome
52	PCW6	CS16	PCW6 E1	PCW6 E1S9	Male	Read 1, 35 bp; read 2, 100 bp	4.37	78	94	57	90	1.44G	87.61	190.48M	11.32	65607	41.0044	2765.51	1272.91	16	Brain, Branchial Arch, Cavity, Choroid Plexus, Cloaca, Connective Tissue, Epidermis, Erythroblasts, Ganglion, Gut, Heart, Liver, Lung, Mesonephron, Myotome, Sclerotome
53	PCW6	CS16	PCW6 E1	PCW6 E1S10	Male	Read 1, 35 bp; read 2, 100 bp	2.81	82	94	69	91	1.30G	95.59	76.58M	5.5	76508	47.8175	1810.01	798.708	16	Blood Vessel, Brain, Branchial Arch, Cavity, Connective Tissue, Epidermis, Erythroblasts, Ganglion, Heart, Liver, Lung, Meninges, Mesonephron, Myotome, Sclerotome, Spinal Cord
54	PCW6	CS18	PCW6 E2	PCW6 E2S1	Female	Read 1, 35 bp; read 2, 100 bp	12.85	61	32	57	74	859.22M	79.31	222.87M	20.57	147865	92.4156	2102.46	1171.88	18	Bone, Brain, Cartilage, Cavity, Cranial Skeleton, Epidermis, Erythroblasts, Ganglion, Gonad, Gut, Heart, Inner Ear, Jaw and Tooth, Kidney, Liver, Meninges, Skeletal Muscle, Spinal Cord
55	PCW6	CS18	PCW6 E2	PCW6 E2S2	Female	Read 1, 35 bp; read 2, 100 bp	13.29	65	43	60	82	1.57G	85.91	244.78M	13.08	155811	97.3819	2711.63	1309.01	18	Blood Vessel, Brain, Cartilage, Cavity, Cranial Skeleton, Epidermis, Erythroblasts, Ganglion, Gut, Heart, Jaw and Tooth, Liver, Lung, Meninges, Mesonephron, Sclerotome, Skeletal Muscle, Spinal Cord
56	PCW6	CS18	PCW6 E2	PCW6 E2S3	Female	Read 1, 35 bp; read 2, 100 bp	14.72	66	48	58	80	1.83G	84.57	338.69M	15.29	160662	100.414	2663.59	1307.45	17	Adrenal Gland, Brain, Cartilage, Cavity, Cranial Skeleton, Epidermis, Erythroblasts, Ganglion, Gut, Heart, Jaw and Tooth, Kidney, Liver, Lung, Meninges, Skeletal Muscle, Spinal Cord
57	PCW6	CS18	PCW6 E3	PCW6 E3S1	Male	Read 1, 35 bp; read 2, 100 bp	7.89	66	92	56	88	2.01G	86.74	315.11M	13.26	247960	154.975	1456.51	697.871	18	Adrenal Gland, Blood Vessel, Brain, Cartilage, Cavity, Choroid Plexus, Connective Tissue, Epidermis, Erythroblasts, Ganglion, Gut, Heart, Kidney, Liver, Lung, Meninges, Skeletal Muscle, Spinal Cord
58	PCW6	CS18	PCW6 E3	PCW6 E3S2	Male	Read 1, 35 bp; read 2, 100 bp	9.06	70	89	56	88	2.31G	84.56	432.88M	15.44	247783	154.864	2240.49	1075.28	18	Adrenal Gland, Blood Vessel, Brain, Cartilage, Cavity, Choroid Plexus, Connective Tissue, Epidermis, Erythroblasts, Ganglion, Gut, Heart, Jaw and Tooth, Liver,Lung, Meninges, Skeletal Muscle, Spinal Cord
59	PCW6	CS18	PCW6 E3	PCW6 E3S3	Male	Read 1, 35 bp; read 2, 100 bp	12.43	60	93	34	91	1.82G	84.62	339.69M	15.38	263202	164.501	1266.17	615.666	15	Brain, Cartilage, Cavity, Connective Tissue, Epidermis, Erythroblasts, Ganglion, Gut, Heart, Jaw and Tooth, Kidney, Liver, Meninges, Skeletal Muscle, Spinal Cord
60	PCW6	CS18	PCW6 E3	PCW6 E3S4	Male	Read 1, 35 bp; read 2, 100 bp	12.57	62	93	39	91	2.07G	79.58	542.58M	20.42	263829	164.893	1343.91	657.167	16	Adrenal Gland, Brain, Cartilage, Cavity, Connective Tissue, Epidermis, Erythroblasts, Ganglion, Gut,Heart, Jaw and Tooth, Kidney, Liver, Meninges, Skeletal Muscle, Spinal Cord
61	PCW7	CS18	PCW7 E1	PCW7 E1S1	Female	Read 1, 35 bp; read 2, 100 bp	6.47	67	72	56	96	1.41G	84.03	249.77M	14.54	77312	48.32	1245.36	659.324	11	Blood Vessel, Cartilage, Cavity, Connective Tissue, Erythroblasts, Ganglion, Gonad, Kidney, Liver, Skeletal Muscle, Spinal Cord
62	PCW7	CS18	PCW7 E1	PCW7 E1S2	Female	Read 1, 35 bp; read 2, 100 bp	11.48	69	87	61	94	3.48G	88.07	519.79M	12.85	123495	77.1844	1417.67	664.515	18	Adrenal Gland, Blood Vessel, Brain, Cartilage, Cavity, Cranial Skeleton, Erythroblasts, Eye, Ganglion, Gut, Jaw and Tooth, Kidney, Liver, Lung, Meninges, Mesenchyme, Skeletal Muscle, Spinal Cord
63	PCW7	CS18	PCW7 E1	PCW7 E1S3	Female	Read 1, 35 bp; read 2, 100 bp	11.18	64	89	66	94	3.43G	86.82	500.75M	12.38	132277	82.6731	1216.44	564.773	13	Brain, Cartilage, Cavity, Epidermis, Erythroblasts, Ganglion, Heart, Jaw and Tooth, Kidney, Limb Bud, Liver, Skeletal Muscle, Spinal Cord
64	PCW7	CS18	PCW7 E1	PCW7 E1S4	Female	Read 1, 35 bp; read 2, 100 bp	10.72	66	86	54	94	2.71G	87.74	348.95M	11.03	152371	95.2319	1255.78	589.141	11	Bone, Brain, Cartilage, Cavity, Epidermis, Erythroblasts, Ganglion, Heart, Liver, Skeletal Muscle, Spinal Cord
65	PCW7	CS18	PCW7 E1	PCW7 E1S5	Female	Read 1, 35 bp; read 2, 100 bp	9.83	70	88	60	95	3.05G	88.37	415.73M	11.76	161900	101.188	1083.08	509.672	14	Bone, Brain, Cartilage, Cavity, Cranial Skeleton, Epidermis, Erythroblasts, Ganglion, Heart, Limb Bud, Liver, Mesenchyme, Skeletal Muscle, Spinal Cord
66	PCW7	CS18	PCW7 E1	PCW7 E1S6	Female	Read 1, 35 bp; read 2, 100 bp	11.8	64	87	66	94	3.59G	88.07	447.56M	10.72	108726	67.9537	1148.01	541.737	9	Blood Vessel, Brain, Cartilage, Cavity, Epidermis, Erythroblasts, Ganglion, Jaw and Tooth, Skeletal Muscle
67	PCW7	CS19	PCW7 E2	PCW7 E2S1	Female	Read 1, 35 bp; read 2, 100 bp	13.48	72	82	65	94	4.43G	91.1	477.02M	9.58	175489	109.681	1258.72	580.58	16	Brain, Cartilage, Cavity, Choroid Plexus, Connective Tissue, Cranial Skeleton, Endothelium, Epidermis, Erythroblasts, Eye, Ganglion, Jaw and Tooth, Liver, Meninges, Mesenchyme, Skeletal Muscle
68	PCW7	CS19	PCW7 E2	PCW7 E2S2	Female	Read 1, 35 bp; read 2, 100 bp	13.24	71	88	66	93	4.16G	81.93	871.09M	16.75	197467	123.417	1055.98	512.636	17	Blood Vessel, Bone, Bone Marrow, Brain, Cartilage, Choroid Plexus, Connective Tissue, Cranial Skeleton, Epidermis, Erythroblasts, Eye, Jaw and Tooth, Liver, Meninges, Mesenchyme, Optic Nerve, Skeletal Muscle
69	PCW7	CS19	PCW7 E2	PCW7 E2S3	Female	Read 1, 35 bp; read 2, 100 bp	11.98	67	83	60	97	3.33G	85.88	525.93M	13.25	208433	130.271	1027.95	509.889	15	Blood Vessel, Bone, Brain, Cartilage, Cavity, Connective Tissue, Cranial Skeleton, Epidermis, Erythroblasts, Ganglion, Jaw and Tooth, Liver, Mesenchyme, Optic Nerve, Skeletal Muscle
70	PCW7	CS19	PCW7 E2	PCW7 E2S4	Female	Read 1, 35 bp; read 2, 100 bp	13.13	65	83	70	94	4.03G	86.46	599.42M	12.56	253104	158.19	1175.93	602.869	18	Blood Vessel, Bone, Brain, Cartilage, Cavity, Choroid Plexus, Connective Tissue, Cranial Skeleton, Epidermis, Erythroblasts, Eye, Ganglion, Heart, Inner Ear, Jaw and Tooth, Liver, Skeletal Muscle, Stomach
71	PCW7	CS19	PCW7 E2	PCW7 E2S5	Female	Read 1, 35 bp; read 2, 100 bp	12.06	50	86	66	96	2.94G	89.48	328.96M	9.78	263538	164.711	792.964	410.521	17	Adrenal Gland, Brain, Cartilage, Cavity, Choroid Plexus, Cranial Skeleton, Epidermis, Erythroblasts, Ganglion, Gut, Heart, Kidney, Liver, Lung, Meninges, Skeletal Muscle, Stomach
72	PCW7	CS19	PCW7 E2	PCW7 E2S6	Female	Read 1, 35 bp; read 2, 100 bp	22.01	61	78	63	87	5.13G	89.37	588.37M	10.01	248690	155.431	2678.42	1059.45	20	Adrenal Gland, Blood Vessel, Brain, Cartilage, Cavity, Choroid Plexus, Cranial Skeleton, Epidermis, Erythroblasts, Eye, Ganglion, Gonad, Heart, Inner Ear, Jaw and Tooth, Liver, Lung, Meninges, Skeletal Muscle, Spinal Cord
73	PCW7	CS19	PCW7 E2	PCW7 E2S7	Female	Read 1, 35 bp; read 2, 100 bp	29.79	64	81	71	87	8.77G	91.94	815.42M	8.35	265988	166.243	2834.82	1070.63	20	Adrenal Gland, Bone, Brain, Cartilage, Cavity, Choroid Plexus, Cranial Skeleton, Epidermis, Erythroblasts, Eye, Ganglion, Gonad, Heart, Inner Ear, Jaw and Tooth, Liver, Lung, Meninges, Skeletal Muscle, Spinal Cord
74	PCW7	CS20	PCW7 E3	PCW7 E3S1	Male	Read 1, 35 bp; read 2, 100 bp	18.79	61	38	73	74	1.97G	83.73	418.19M	17.36	265120	165.7	1921.16	995.231	21	Adrenal Gland, Bone, Blood Vessel, Brain, Cartilage, Cavity, Cranial Skeleton, Epidermis, Erythroblasts, Ganglion, Gonad, Gut, Inner Ear, Heart, Jaw and Tooth, Limb Bud, Liver, Lung, Meninges, Skeletal Muscle, Stomach
75	PCW7	CS20	PCW7 E3	PCW7 E3S2	Male	Read 1, 35 bp; read 2, 100 bp	13.62	61	40	66	77	1.43G	84.67	268.57M	15.53	289486	180.929	1532.67	830.246	20	Adrenal Gland, Bone, Blood Vessel, Brain, Cartilage, Cavity, Cranial Skeleton, Epidermis, Erythroblasts, Ganglion, Gonad, Gut, Heart, Jaw and Tooth, Kidney, Liver, Lung, Meninges, Skeletal Muscle, Spinal Cord
76	PCW7	CS20	PCW7 E3	PCW7 E3S3	Male	Read 1, 35 bp; read 2, 100 bp	14.81	63	46	73	79	2.10G	84.84	355.81M	14.04	286933	179.333	1775.07	886.407	17	Bone, Blood Vessel, Brain, Cartilage, Cavity, Cranial Skeleton, Epidermis, Erythroblasts, Ganglion, Gut, Heart, Jaw and Tooth, Kidney, Liver, Lung, Meninges, Skeletal Muscle, Spinal Cord
77	PCW7	CS20	PCW7 E3	PCW7 E3S4	Male	Read 1, 35 bp; read 2, 100 bp	17.73	63	46	72	76	2.33G	82.87	495.85M	17.22	269429	168.393	2067.28	1012.81	17	Blood Vessel, Bone, Brain, Cartilage, Cavity, Cranial Skeleton, Epidermis, Erythroblasts, Ganglion, Gut, Heart, Jaw and Tooth, Kidney, Liver, Lung, Meninges, Skeletal Muscle, Spinal Cord
78	PCW8	CS23	PCW8 E1	PCW8 E1S1	Male	Read 1, 35 bp; read 2, 100 bp	26.81	73	93	44	88	5.87G	83.29	1.14G	16.18	575437	359.648	1297.75	663.851	15	Blood Vessel, Brain, Cartilage, Cavity, Choroid Plexus, Epidermis, Erythroblasts, Ganglion, Gut, Heart, Kidney, Liver, Meninges, Skeletal Muscle, Spinal Cord
79	PCW8	CS23	PCW8 E1	PCW8 E1S2	Male	Read 1, 35 bp; read 2, 100 bp	21.79	73	89	61	87	6.73G	89.58	893.04M	11.61	546606	341.629	1819.45	819.413	20	Adrenal Gland, Blood Vessel, Bone, Brain, Cartilage, Cavity, Connective Tissue, Cranial Skeleton, Epidermis, Erythroblasts, Ganglion, Heart, Jaw and Tooth, Kidney, Liver, Lung, Meninges, Skeletal Muscle, Spinal Cord, Thyroid
80	PCW8	CS23	PCW8 E1	PCW8 E1S3	Male	Read 1, 35 bp; read 2, 100 bp	26.86	74	92	59	89	8.23G	85.71	1.36G	14.16	531126	331.954	1608.54	691.243	20	Adrenal Gland, Blood Vessel, Bone, Brain, Cartilage, Cavity, Choroid Plexus, Cranial Skeleton, Epidermis, Erythroblasts, Eye, Ganglion, Heart, Jaw and Tooth, Kidney, Liver, Lung, Meninges, Skeletal Muscle, Thyroid
81	PCW8	CS23	PCW8 E2	PCW8 E2S1	Male	Read 1, 35 bp; read 2, 100 bp	16.57	60	53	63	96	2.76G	86.61	452.14M	13.86	662771	414.232	1642.54	826.275	18	Adrenal Gland, Blood Vessel, Bone, Brain, Cartilage, Cavity, Connective Tissue, Cranial Skeleton, Epidermis, Erythroblasts, Ganglion, Inner Ear, Jaw and Tooth, Kidney, Liver, Lung, Meninges, Skeletal Muscle
82	PCW8	CS23	PCW8 E2	PCW8 E2S2	Male	Read 1, 35 bp; read 2, 100 bp	14.91	61	57	67	97	3.01G	89.34	625.49M	18.13	655242	409.526	1787.87	794.575	17	Adrenal Gland, Blood Vessel, Bone, Brain, Cartilage, Connective Tissue, Cranial Skeleton, Epidermis, Erythroblasts, Ganglion, Inner Ear, Jaw and Tooth, Kidney, Liver, Lung, Meninges, Skeletal Muscle
83	PCW8	CS23	PCW8 E2	PCW8 E2S3	Male	Read 1, 35 bp; read 2, 100 bp	16.67	60	72	66	92	4.08G	93.31	293.45M	6.55	637053	398.158	2007.27	837.256	19	Adrenal Gland, Blood Vessel, Bone, Brain, Cartilage, Cavity, Choroid Plexus, Connective Tissue, Cranial Skeleton, Epidermis, Erythroblasts, Ganglion, Inner Ear, Jaw and Tooth, Kidney, Liver, Lung, Meninges, Skeletal Muscle
84	PCW8	CS23	PCW8 E2	PCW8 E2S4	Male	Read 1, 35 bp; read 2, 100 bp	17.3	62	47	63	86	2.38G	87.14	303.95M	10.87	633615	396.009	1680.32	797.143	19	Adrenal Gland, Blood Vessel, Bone, Brain, Cartilage, Cavity, Choroid Plexus, Connective Tissue, Cranial Skeleton, Epidermis, Erythroblasts, Ganglion, Inner Ear, Jaw and Tooth, Kidney, Liver, Lung, Meninges, Skeletal Muscle
85	PCW8	CS23	PCW8 E2	PCW8 E2S5	Male	Read 1, 35 bp; read 2, 100 bp	18.41	69	89	63	96	5.69G	83.22	1.11G	16.23	671105	419.441	945.643	478.535	18	Adrenal Gland, Blood Vessel, Bone, Brain, Cartilage, Cavity, Epidermis, Erythroblasts, Eye, Ganglion, Gut, Kidney, Liver, Lung, Meninges, Mesenchyme, Skeletal Muscle, Spinal Cord
86	PCW8	CS23	PCW8 E2	PCW8 E2S6	Male	Read 1, 35 bp; read 2, 100 bp	15.85	64	79	67	93	4.93G	98.73	431.51M	8.44	727752	454.845	1163.03	545.659	19	Adrenal Gland, Blood Vessel, Bone, Brain, Cartilage, Cavity, Connective Tissue, Cranial Skeleton, Epidermis, Erythroblasts, Eye, Ganglion, Gut, Kidney, Liver, Lung, Meninges, Skeletal Muscle, Spinal Cord
87	PCW8	CS23	PCW8 E2	PCW8 E2S7	Male	Read 1, 35 bp; read 2, 100 bp	17.77	76	94	66	94	7.18G	91.16	657.59M	8.15	712097	445.061	1287.7	577.813	19	Blood Vessel, Bone, Brain, Cartilage, Cavity, Cranial Skeleton, Epidermis, Erythroblasts, Eye, Ganglion, Gonad, Gut, Liver, Lung, Meninges, Pancreas, Skeletal Muscle, Spinal Cord, Thyroid
88	PCW8	CS23	PCW8 E2	PCW8 E2S8	Male	Read 1, 35 bp; read 2, 100 bp	20.48	63	86	65	91	5.85G	89.13	723.71M	10.77	825115	515.697	1780.39	891.116	20	Blood Vessel, Bone, Brain, Cartilage, Cavity, Cranial Skeleton, Epidermis, Erythroblasts, Eye, Ganglion, Gonad, Gut, Jaw and Tooth, Liver, Lung, Meninges, Pancreas, Skeletal Muscle, Spinal Cord, Thyroid
89	PCW8	CS23	PCW8 E2	PCW8 E2S9	Male	Read 1, 35 bp; read 2, 100 bp	13.5	75	91	65	93	5.13G	92.11	414.28M	7.26	747172	466.983	2068.26	925.534	20	Adrenal Gland, Blood Vessel, Bone, Brain, Cartilage, Cavity, Cranial Skeleton, Epidermis, Erythroblasts, Ganglion, Gonad, Gut, Heart, Jaw and Tooth, Kidney, Liver, Meninges, Mesenchyme, Pancreas, Skeletal Muscle
90	PCW8	CS23	PCW8 E2	PCW8 E2S10	Male	Read 1, 35 bp; read 2, 100 bp	13.82	73	91	66	93	5.30G	94.05	370.94M	6.43	733507	458.442	1772.54	741.042	21	Adrenal Gland, Blood Vessel, Bone, Brain, Cartilage, Cavity, Cranial Skeleton, Epidermis, Erythroblasts, Eye, Ganglion, Gonad, Gut, Heart, Jaw and Tooth, Kidney, Liver, Lung, Meninges, Skeletal Muscle, Thymus
