## Supplementary material for "Spatiotemporal transcriptome atlas of human embryos after gastrulation": Supplmental tables: Table S2 Regulon modules in main fetal organs from PCW3-8.xlsx

### Sheet: PCW3
Regulon	Module
TBX5(+)	1
ESRRG(+)	1
PROP1(+)	1
RXRG(+)	1
MEF2A(+)	1
GATA4(+)	1
HEY2(+)	1
MEF2C(+)	1
NR5A2(+)	2
FOXA3(+)	2
FOSL2(+)	2
KLF5(+)	2
HNF4A(+)	2
CEBPA(+)	2
CDX2(+)	2
CEBPB(+)	2
XBP1(+)	2
FOXF2(+)	3
FOXP2(+)	3
FOXF1(+)	3
LYL1(+)	4
JUNB(+)	4
NFATC1(+)	4
FLI1(+)	4
ELK3(+)	4
EGR1(+)	4
GATA5(+)	5
GATA2(+)	5
WT1(+)	5
GATA3(+)	5
GRHL2(+)	5
LHX2(+)	5
FOXE1(+)	5
FOS(+)	5
FOSL1(+)	5
GATA6(+)	5
EVX2(+)	5
CUX1(+)	5
DDIT3(+)	5
TWIST1(+)	6
TBX15(+)	6
FOXC2(+)	6
SOX9(+)	6
SOX5(+)	6
ETS1(+)	6
FOXC1(+)	6
FOXO3(+)	6
FOXN3(+)	6
REST(+)	6
TCF7L2(+)	6
NKX1-1(+)	6
KMT2A(+)	6
SOX11(+)	6
KLF14(+)	6
PBX3(+)	6
TGIF2(+)	6
KDM5B(+)	6
SOX2(+)	7
HOXD4(+)	7
HOXD3(+)	7
POU3F4(+)	7
SOX3(+)	7
OTX1(+)	8
BARHL1(+)	8
OTX2(+)	8
LHX5(+)	8
RAX(+)	8
SIX3(+)	8
POU3F3(+)	9
GSX2(+)	9
PAX7(+)	9
PAX3(+)	9
MYCN(+)	10
HMGA1(+)	10
HOXB9(+)	10
E2F1(+)	10
MYC(+)	10
MXD3(+)	10
IRF3(+)	10
TFDP1(+)	10
HOXB3(+)	10
E2F4(+)	10
HOXB5(+)	10
CEBPG(+)	10
THAP11(+)	10
NFYC(+)	10
PAX8(+)	11
LMX1B(+)	11
LMX1A(+)	11
EN1(+)	11
EN2(+)	11
HOXB6(+)	12
HOXB8(+)	12
HOXA3(+)	12
RARA(+)	12
HOXA2(+)	12
MEOX1(+)	13
HOXC6(+)	13
HOXC10(+)	13
FOXI1(+)	13
HOXA5(+)	13
ONECUT3(+)	14
PHOX2B(+)	14
ONECUT2(+)	14
LHX3(+)	14
ISL2(+)	15
ISL1(+)	15
MEIS1(+)	15
BARX1(+)	15
NKX6-2(+)	16
NKX6-1(+)	16
PHOX2A(+)	16
CREB3L4(+)	17
JUND(+)	17
RFX4(+)	17
SREBF1(+)	17
ATF4(+)	17
NFYB(+)	17
MAZ(+)	17
HMGN3(+)	17
YBX1(+)	17
VEZF1(+)	18
TFDP2(+)	18
CREB1(+)	18
CTCF(+)	18
KLF3(+)	18
YY1(+)	18
ARX(+)	19
HOXA1(+)	19
FOXA1(+)	19
FOXA2(+)	19
RFX2(+)	19

### Sheet: PCW4
Regulon	Module
TBX5(+)	1
GATA4(+)	1
TBX20(+)	1
ESRRG(+)	1
RXRG(+)	1
SIX1(+)	1
SHOX2(+)	1
MYOD1(+)	1
TAL1(+)	2
GATA1(+)	2
NFE2(+)	2
JUNB(+)	2
LYL1(+)	2
GATA5(+)	2
EGR1(+)	2
ARID3A(+)	2
PHOX2B(+)	3
PHOX2A(+)	3
NEUROD1(+)	3
OTP(+)	3
HOXA2(+)	3
LHX3(+)	3
VSX1(+)	3
LHX9(+)	3
SOX14(+)	3
SP5(+)	4
POU3F2(+)	4
PAX5(+)	4
SOX21(+)	4
EN1(+)	4
EN2(+)	4
OTX1(+)	4
ZIC2(+)	4
GBX2(+)	4
MSX2(+)	4
EGR2(+)	4
TCF7L2(+)	4
ARX(+)	4
ONECUT2(+)	4
CREB3L1(+)	5
WT1(+)	5
GRHL2(+)	5
EOMES(+)	5
MAF(+)	5
KLF5(+)	5
GATA6(+)	5
HOXD1(+)	6
HOXC10(+)	6
HOXB8(+)	6
HOXA10(+)	6
HOXD11(+)	6
CDX4(+)	6
HOXC9(+)	6
HOXB7(+)	6
HOXB6(+)	6
HOXB5(+)	6
HOXA3(+)	6
NOTO(+)	6
HOXA7(+)	6
HOXC6(+)	6
POU3F4(+)	7
SOX1(+)	7
NKX6-1(+)	7
ONECUT3(+)	7
THRB(+)	8
PRDM1(+)	8
FOXA3(+)	8
NR5A2(+)	8
CEBPA(+)	8
STAT1(+)	8
HNF4A(+)	8
KLF2(+)	9
ELK3(+)	9
SOX17(+)	9
ETS1(+)	9
KLF6(+)	9
BCL11A(+)	10
HOXC8(+)	10
NFIB(+)	10
FOSB(+)	10
SOX3(+)	11
SOX2(+)	11
SOX11(+)	11
PBX3(+)	11
FOXP2(+)	12
SOX9(+)	12
FLI1(+)	12
TWIST1(+)	12
SOX10(+)	12
FOXN3(+)	12
FOXP1(+)	12
MYCN(+)	13
ATF2(+)	13
CEBPG(+)	13
CREB1(+)	13
HOXD13(+)	14
ISL1(+)	14
NKX2-1(+)	14
CDX2(+)	14
FOXA2(+)	14
FOXA1(+)	14
PDX1(+)	14
E2F7(+)	15
NFYB(+)	15
CTCF(+)	15
TFDP2(+)	15
TET1(+)	16
E2F3(+)	16
KMT2A(+)	16
AHCTF1(+)	17
REST(+)	17
TFDP1(+)	17
HOXB9(+)	17
HOXD3(+)	17
CEBPZ(+)	17
SP3(+)	17
PBX1(+)	18
FOXF1(+)	18
BARX1(+)	18
MYOG(+)	19
MEF2C(+)	19
MYF5(+)	19
MYF6(+)	19
ETV1(+)	20
ARNT2(+)	20
HES1(+)	20
FEV(+)	20
YY1(+)	20
MAZ(+)	20
YBX1(+)	20
KDM5B(+)	20
DRGX(+)	21
ZNF91(+)	21
XBP1(+)	21
CREB3L2(+)	21

### Sheet: PCW5
Regulon	Module
FOXQ1(+)	1
NR1H4(+)	1
FOXJ1(+)	1
FOXA2(+)	1
HNF1A(+)	1
XBP1(+)	1
NR5A2(+)	1
FOXA1(+)	1
FOXA3(+)	1
CEBPA(+)	1
HNF4A(+)	1
TAL1(+)	2
GATA1(+)	2
NFE2(+)	2
ESRRG(+)	3
TBX5(+)	3
MYOD1(+)	3
GATA4(+)	3
GATA6(+)	3
ATF4(+)	3
ONECUT2(+)	4
SHOX2(+)	4
TLX3(+)	4
FOXD3(+)	4
POU4F3(+)	4
ONECUT1(+)	4
POU4F1(+)	4
DRGX(+)	4
ISL1(+)	4
NEUROD1(+)	4
PBX1(+)	5
NFIA(+)	5
HOXC8(+)	5
WT1(+)	5
MEIS2(+)	5
NFIB(+)	5
HOXD8(+)	5
HOXD9(+)	5
JUN(+)	5
HOXA3(+)	5
RAX(+)	6
VAX2(+)	6
VAX1(+)	6
PAX6(+)	6
SIX3(+)	6
SIX6(+)	6
FOXC1(+)	7
FOXC2(+)	7
SOX5(+)	7
HOXC6(+)	7
SOX4(+)	7
ZKSCAN1(+)	7
HOXA7(+)	7
FOXN3(+)	7
FOXP2(+)	7
EBF1(+)	7
CUX1(+)	7
LMX1B(+)	8
HOXA11(+)	8
PRRX1(+)	8
LHX9(+)	8
HOXC10(+)	8
HOXD10(+)	8
HOXD11(+)	8
HOXA10(+)	8
POU3F4(+)	9
SOX3(+)	9
SOX21(+)	9
GATA2(+)	10
ETS1(+)	10
ELK3(+)	10
MYF5(+)	11
MYOG(+)	11
MYF6(+)	11
MEF2C(+)	11
HOXB6(+)	12
HOXB8(+)	12
HOXA9(+)	12
HOXB9(+)	12
HOXB7(+)	12
ATF2(+)	12
MSX2(+)	13
LMX1A(+)	13
DLX5(+)	13
NANOGP8(+)	13
ZEB1(+)	14
CREB1(+)	14
KMT2A(+)	14
MYCN(+)	15
SMAD5(+)	15
E2F7(+)	15
TFDP1(+)	15
HOXB2(+)	15
MAZ(+)	15
YY1(+)	15
SREBF2(+)	15
YBX1(+)	15
SOX1(+)	16
POU3F2(+)	16
SOX2(+)	16
SOX11(+)	17
PATZ1(+)	17
LEF1(+)	17
SOX10(+)	18
VEZF1(+)	18
CTCF(+)	18
TFAP2B(+)	18
E2F3(+)	18
HOXD3(+)	19
HOXC9(+)	19
HOXA5(+)	19
BPTF(+)	19
EMX2(+)	20
HNF1B(+)	20
POU3F3(+)	20
TFDP2(+)	21
REST(+)	21
SP3(+)	21
KDM5B(+)	21
ZIC1(+)	22
OTP(+)	22
TWIST1(+)	22

### Sheet: PCW6
Regulon	Module
IRF8(+)	1
HNF4G(+)	1
NR1H3(+)	1
HLF(+)	1
HNF1A(+)	1
NR5A2(+)	1
CEBPB(+)	1
FOXA3(+)	1
NR1H4(+)	1
PITX3(+)	1
EGR1(+)	1
FOXA1(+)	1
HNF4A(+)	1
CEBPA(+)	1
SREBF1(+)	1
XBP1(+)	1
ETV5(+)	1
ZSCAN4(+)	2
SP7(+)	2
TGIF1(+)	2
FOXH1(+)	2
HOXA2(+)	2
PHOX2B(+)	2
BARX1(+)	2
RFX3(+)	2
TCF3(+)	2
CDX4(+)	2
PAX3(+)	2
HOXB3(+)	2
HOXA5(+)	2
HOXA9(+)	2
POU3F1(+)	3
POU4F2(+)	3
NKX1-1(+)	3
NKX6-3(+)	3
ONECUT1(+)	4
DRGX(+)	4
PBX3(+)	4
POU3F4(+)	4
EVX1(+)	4
SOX14(+)	4
NKX6-2(+)	4
ONECUT2(+)	4
POU2F2(+)	4
PHOX2A(+)	4
FOSL2(+)	5
CEBPD(+)	5
FOSB(+)	5
WT1(+)	5
ATF3(+)	5
FOS(+)	5
TBX5(+)	6
KLF2(+)	6
GATA4(+)	6
TAL1(+)	6
MEF2A(+)	6
HSF1(+)	6
NKX3-2(+)	7
TBX15(+)	7
ERG(+)	7
FOXO3(+)	7
SOX6(+)	7
PRRX2(+)	7
TCF7L1(+)	7
FOXF2(+)	7
SOX9(+)	7
FOXC1(+)	7
FOXF1(+)	7
FOXD1(+)	7
STAT2(+)	8
SMAD9(+)	8
LYL1(+)	8
GATA5(+)	8
SOX17(+)	8
PRRX1(+)	8
TEAD3(+)	8
GATA6(+)	8
BACH2(+)	9
LHX4(+)	9
LHX3(+)	9
NKX6-1(+)	9
LBX1(+)	9
KLF7(+)	9
BRF2(+)	9
MAFB(+)	9
HOXB1(+)	9
MXI1(+)	9
FOXD4L1(+)	9
POU4F3(+)	9
POU4F1(+)	9
FOXJ1(+)	10
FOXA2(+)	10
ARX(+)	10
NEUROG1(+)	11
SHOX2(+)	11
NKX1-2(+)	11
OTP(+)	11
ISL1(+)	11
NHLH1(+)	11
CREB3L4(+)	12
CDC5L(+)	12
MXD3(+)	12
NRF1(+)	12
TFCP2(+)	12
HSF2(+)	12
ZNF384(+)	12
HOXD8(+)	12
STAT1(+)	12
OTX2(+)	13
DMBX1(+)	13
OTX1(+)	13
PAX7(+)	13
SOX1(+)	13
SP5(+)	13
EN2(+)	13
LHX1(+)	14
MNX1(+)	14
ONECUT3(+)	14
CREB3L2(+)	15
FOXN3(+)	15
TWIST1(+)	15
REST(+)	15
FLI1(+)	15
ZNF148(+)	15
FOXP2(+)	15
FOXP1(+)	15
TCF7L2(+)	16
E2F5(+)	16
TBP(+)	16
E2F7(+)	16
ETV4(+)	16
GABPA(+)	16
MGA(+)	16
CEBPZ(+)	16
SP3(+)	16
RFX2(+)	17
PAX6(+)	17
RFX4(+)	17
SOX3(+)	17
POU3F2(+)	17
SOX2(+)	17
SOX11(+)	17
ESRRG(+)	18
TFAP2B(+)	18
HOXC5(+)	18
HOXB8(+)	18
HOXC6(+)	18
EBF1(+)	18
ZEB1(+)	18
JUNB(+)	19
JUN(+)	19
KLF6(+)	19
HSFY2(+)	19
ETS1(+)	19
MAF(+)	19
ETS2(+)	19
KLF3(+)	19
RELA(+)	19
ELK3(+)	19
SOX5(+)	20
NEUROD1(+)	20
HOXC4(+)	20
HOXB5(+)	20
SETBP1(+)	20
FOXD4L6(+)	20
TLX2(+)	20
HMGA1(+)	21
ELK1(+)	21
MYC(+)	21
JUND(+)	21
ERF(+)	21
NR2F6(+)	21
YBX1(+)	21
HOXB2(+)	22
GTF2B(+)	22
HOXA3(+)	22
VEZF1(+)	22
HOXB6(+)	22
HOXB9(+)	22
HOXD3(+)	22
HOXA7(+)	22
ZNF91(+)	22
HOXB7(+)	22
SREBF2(+)	22
HOXC9(+)	22
PKNOX1(+)	23
HOXA10(+)	23
E2F4(+)	23
E2F3(+)	23
HOXC10(+)	23
ZNF770(+)	23
THAP11(+)	23
NFYB(+)	23
ZIC2(+)	24
MSX2(+)	24
LEF1(+)	24
SP1(+)	24
UBP1(+)	24
MEIS1(+)	25
HOXD10(+)	25
NFIB(+)	25
ATF6(+)	25
CUX1(+)	25
HOXD9(+)	25
EMX1(+)	26
LHX2(+)	26
RAX(+)	26
NOTO(+)	26
CREB1(+)	27
TFDP1(+)	27
CTCF(+)	27
TFDP2(+)	27
MYOD1(+)	28
SIX1(+)	28
MYF6(+)	28
MYF5(+)	28
MYOG(+)	28
MEF2C(+)	28
ZNF274(+)	29
HOXA4(+)	29
MEIS2(+)	29
FOXI1(+)	29
HOXC13(+)	29
SOX10(+)	29
KDM5B(+)	30
YY1(+)	30
MAZ(+)	30
ELF2(+)	30
CREM(+)	31
CREB3(+)	31
MAX(+)	31

### Sheet: PCW7
Regulon	Module
MYF6(+)	1
MYOG(+)	1
MSC(+)	1
MYF5(+)	1
TEAD4(+)	1
MYOD1(+)	1
PAX7(+)	1
TBX20(+)	1
MEF2C(+)	1
IKZF1(+)	2
NR5A2(+)	2
STAT5A(+)	2
FOXA1(+)	2
FOXA3(+)	2
NR1H4(+)	2
SOX11(+)	3
THRA(+)	3
POU2F2(+)	3
GBX2(+)	3
LHX9(+)	3
EVX2(+)	3
ONECUT2(+)	3
SOX4(+)	3
POU3F2(+)	3
UNCX(+)	3
MAFA(+)	3
TLX1(+)	3
POU3F3(+)	3
KLF7(+)	3
TLX3(+)	4
DRGX(+)	4
HOXD1(+)	4
NEUROD1(+)	4
FOSB(+)	5
EGR2(+)	5
TWIST2(+)	5
JUNB(+)	5
KLF4(+)	5
EMX1(+)	6
PAX3(+)	6
SOX3(+)	6
DBX2(+)	6
RFX4(+)	6
DMRTA2(+)	6
NR5A1(+)	7
HNF4A(+)	7
GATA1(+)	7
MYBL2(+)	7
DNMT1(+)	7
TAL1(+)	7
NFE2(+)	7
CEBPA(+)	7
XBP1(+)	7
CEBPB(+)	7
KLF1(+)	7
ELK1(+)	7
FOXA2(+)	7
E2F8(+)	7
SREBF1(+)	7
E2F4(+)	7
ARID3A(+)	7
GATA6(+)	7
TFDP1(+)	7
PPARA(+)	7
KLF3(+)	7
NR1H2(+)	7
MYC(+)	7
CREB3L2(+)	7
CEBPD(+)	7
FOSL2(+)	7
STAT1(+)	7
MAF(+)	7
SP6(+)	7
RELA(+)	7
KLF5(+)	8
GRHL1(+)	8
TFAP2C(+)	8
IRF6(+)	8
GRHL2(+)	8
MITF(+)	9
RFX2(+)	9
TCF7(+)	9
OTX2(+)	9
NFIX(+)	10
FOXP1(+)	10
NFIC(+)	10
TCF4(+)	10
JUN(+)	10
PITX2(+)	10
SIX1(+)	10
GLIS3(+)	10
HOXA10(+)	10
HOXD13(+)	10
HOXC10(+)	10
HOXD10(+)	10
TWIST1(+)	10
HOXD9(+)	10
TEAD1(+)	10
TEAD3(+)	10
TEAD2(+)	10
HOXC11(+)	10
HOXA13(+)	10
TBX15(+)	10
HOXB4(+)	11
LBX1(+)	11
HOXB6(+)	11
HOXB7(+)	11
LMX1B(+)	11
HOXB8(+)	11
POU4F2(+)	11
HOXB2(+)	11
MSX1(+)	12
LHX6(+)	12
LHX8(+)	12
MSX2(+)	12
TLX2(+)	13
PHOX2A(+)	13
PHOX2B(+)	13
HOXB5(+)	14
LHX2(+)	14
HOXA5(+)	14
POU4F1(+)	14
PBX3(+)	14
HOXB3(+)	14
CREB3(+)	15
HES6(+)	15
ATF4(+)	15
GTF2B(+)	15
MXI1(+)	15
FOXC2(+)	16
HLF(+)	16
FOXD1(+)	16
SOX17(+)	17
SOX18(+)	17
FOXF2(+)	17
SIX3(+)	18
DLX2(+)	18
DLX1(+)	18
DLX6(+)	18
DLX5(+)	18
ESRRG(+)	18
ZNF84(+)	18
FOXF1(+)	19
GATA5(+)	19
MEIS1(+)	19
FOXD2(+)	20
SOX5(+)	20
FOXP2(+)	20
ALX1(+)	20
PAX9(+)	20
FOXP4(+)	20
NFATC2(+)	20
BARX1(+)	20
MEF2A(+)	20
SOX9(+)	20
SIX5(+)	20
HOXA9(+)	20
HOXD11(+)	20
SIX6(+)	21
VSX2(+)	21
RAX(+)	21
VAX2(+)	21
TFEC(+)	21
VEZF1(+)	22
SOX12(+)	22
POU4F3(+)	22
SOX2(+)	22
FOXO1(+)	23
FOXC1(+)	23
FLI1(+)	23
RXRA(+)	24
HOXA7(+)	24
STAT3(+)	24
FOS(+)	24
CREB3L1(+)	24
REST(+)	24
ETS1(+)	25
ELK3(+)	25
KLF2(+)	25
EGR1(+)	25
THAP11(+)	26
SREBF2(+)	26
USF2(+)	26
MXD3(+)	27
E2F1(+)	27
E2F7(+)	27
TGIF1(+)	27
ETV4(+)	27
E2F5(+)	27
TFDP2(+)	27
WT1(+)	27
ERF(+)	27
NFYB(+)	28
YBX1(+)	28
ELF2(+)	28
MAZ(+)	28
ETV5(+)	28
KDM5B(+)	28
ETV1(+)	28
YY1(+)	28
CEBPZ(+)	28
RARB(+)	29
SHOX2(+)	29
TCF7L2(+)	29
LEF1(+)	29
CREB1(+)	29
NANOG(+)	30
POU5F1(+)	30
POU5F1B(+)	30
TP63(+)	31
ATF3(+)	31
KLF6(+)	31
ETS2(+)	31

### Sheet: PCW8
Regulon	Module
MYF5(+)	1
MYOG(+)	1
MYF6(+)	1
MYOD1(+)	1
MSC(+)	1
TEAD4(+)	1
MEF2C(+)	1
FOXB1(+)	1
GTF2IRD1(+)	1
TCF4(+)	1
HOXC9(+)	1
ESRRG(+)	1
LHX2(+)	2
RFX4(+)	2
EMX1(+)	2
OTX1(+)	2
SOX1(+)	2
FOXA3(+)	3
MXI1(+)	3
CEBPA(+)	3
NR5A1(+)	3
TLX3(+)	4
DRGX(+)	4
ISL2(+)	4
ONECUT3(+)	4
MEIS3(+)	5
THRA(+)	5
BHLHE22(+)	5
NEUROD1(+)	5
SOX4(+)	5
LMX1A(+)	5
GSX2(+)	5
SOX21(+)	5
PAX6(+)	5
DMRTA2(+)	5
SOX2(+)	5
FOXF1(+)	6
FOXF2(+)	6
MEIS1(+)	6
HOXA5(+)	6
FOXA1(+)	6
GATA5(+)	6
HOXB5(+)	6
REST(+)	6
OTX2(+)	7
ZIC2(+)	7
LHX1(+)	7
MSX1(+)	7
FOXC2(+)	7
FOXD2(+)	7
RUNX2(+)	7
FOXD1(+)	7
BARX1(+)	7
MSX2(+)	7
HLF(+)	7
FOXO1(+)	7
LHX8(+)	8
LHX6(+)	8
DLX2(+)	8
ISL1(+)	8
BACH2(+)	8
DLX1(+)	8
LHX9(+)	8
KLF7(+)	8
OTP(+)	8
POU4F2(+)	8
NR1H4(+)	9
FOXO3(+)	9
NR1H2(+)	9
HNF4A(+)	9
GATA1(+)	9
FOSL2(+)	9
TAL1(+)	9
ARID3A(+)	9
NFE2(+)	9
MYBL2(+)	9
STAT6(+)	9
FOXA2(+)	9
KLF1(+)	9
POU3F3(+)	10
POU3F4(+)	10
PAX3(+)	10
THRB(+)	10
NFAT5(+)	10
SOX5(+)	10
PBX1(+)	10
PHOX2B(+)	10
TFAP2B(+)	11
FOS(+)	11
TP63(+)	11
TCF7L1(+)	11
SHOX2(+)	11
FOSB(+)	11
HOXD1(+)	11
KLF10(+)	12
NFATC2(+)	12
SIX2(+)	12
JDP2(+)	12
NFATC1(+)	12
EN2(+)	13
SOX11(+)	13
RFX3(+)	13
UNCX(+)	13
PBX3(+)	13
GATA3(+)	14
ZEB1(+)	14
ZBTB20(+)	14
LEF1(+)	14
GRHL2(+)	14
HMX3(+)	15
ATF3(+)	15
E2F4(+)	15
TFDP1(+)	15
SREBF1(+)	15
KLF3(+)	15
GATA6(+)	15
XBP1(+)	15
RXRA(+)	15
CEBPB(+)	15
ETV4(+)	15
STAT1(+)	15
HOXD3(+)	16
PAX8(+)	16
HOXD8(+)	16
HMGA2(+)	16
VAX2(+)	16
TFCP2L1(+)	16
JUN(+)	17
TWIST1(+)	17
ERG(+)	17
EGR1(+)	17
FLI1(+)	17
ATF4(+)	18
MXD3(+)	18
THAP11(+)	18
SP3(+)	18
USF2(+)	18
MYC(+)	18
SREBF2(+)	18
MXD4(+)	18
MAZ(+)	18
ELF2(+)	18
YY1(+)	18
SOX9(+)	19
SP5(+)	19
EMX2(+)	19
KDM5B(+)	19
FOXP2(+)	19
CUX1(+)	19
EGR3(+)	20
SOX17(+)	20
HOXC10(+)	20
MAFB(+)	20
ELF4(+)	20
KLF4(+)	20
HOXC8(+)	21
KLF5(+)	21
CREB3L2(+)	21
KLF2(+)	21
CREB3L1(+)	21
ELK3(+)	21
KLF6(+)	21
PPARG(+)	22
IRF8(+)	22
CEBPD(+)	22
HOXA11(+)	23
HOXB9(+)	23
WT1(+)	23
HOXD10(+)	23
HOXD11(+)	23
HOXA9(+)	24
HOXD9(+)	24
HOXA10(+)	24
JUNB(+)	25
ETS2(+)	25
ETS1(+)	25
STAT3(+)	25
TLX2(+)	26
POU4F3(+)	26
GFI1(+)	26
PHOX2A(+)	26
SOX10(+)	26
