## Supplementary material for "Spatiotemporal transcriptome atlas of human embryos after gastrulation": Supplmental tables: Table S3 Top 10 regulons in specific organ from PCW3-8.xlsx

### Sheet: PCW3
Blood Vessel	Brain	Branchial Arch	Cloaca	Erythroblasts	Heart	Hepatic Diverticulum	Inner Ear	Limb Ectoderm	Lung Primordium	Mesenchyme	Neural Crest	Notochord	Pancreas Bud	Pharyngeal Arch	Primitive Gut	Pronephron	Somite	Spinal Cord	Surface Ectoderm
JUNB(+)	PAX8(+)	GATA2(+)	JUNB(+)	WT1(+)	TBX5(+)	NR5A2(+)	PAX8(+)	HOXC10(+)	FOXF1(+)	ETS1(+)	ONECUT3(+)	ARX(+)	NR5A2(+)	FOXE1(+)	ISL2(+)	TWIST1(+)	TWIST1(+)	HOXD4(+)	GSX2(+)
FLI1(+)	BARHL1(+)	JUNB(+)	WT1(+)	GATA5(+)	ESRRG(+)	FOXA3(+)	SOX10(+)	HOXB6(+)	FOXF2(+)	FLI1(+)	LHX3(+)	HOXA1(+)	KLF5(+)	GRHL2(+)	FOXF1(+)	TBX15(+)	MEOX1(+)	POU3F4(+)	PAX7(+)
NFATC1(+)	OTX1(+)	NFATC1(+)	ISL2(+)	LHX2(+)	MEF2A(+)	CEBPA(+)	FOXE1(+)	MEOX1(+)	ISL2(+)	SOX10(+)	ONECUT2(+)	HOXB6(+)	FOXA3(+)	GATA3(+)	ISL1(+)	FOXF2(+)	FOXC2(+)	POU3F3(+)	PAX3(+)
LYL1(+)	LHX5(+)	GATA3(+)	FLI1(+)	RXRG(+)	RXRG(+)	HNF4A(+)	GATA3(+)	HOXC6(+)	ISL1(+)	ELK3(+)	POU3F4(+)	LMX1B(+)	FOSL2(+)	KLF5(+)	BARX1(+)	FOXP2(+)	SOX9(+)	SOX3(+)	LMX1A(+)
EGR1(+)	LMX1B(+)	EVX2(+)	FOSL2(+)	JUNB(+)	GATA4(+)	CEBPB(+)	LMX1A(+)	HOXB8(+)	FOXP2(+)	FOXC1(+)	PHOX2B(+)	PHOX2B(+)	CDX2(+)	GATA2(+)	GATA5(+)	FOXC2(+)	HOXC10(+)	HOXB8(+)	POU3F3(+)
ELK3(+)	EN1(+)	GATA5(+)	ELK3(+)	TBX5(+)	MEF2C(+)	XBP1(+)	OTX2(+)	HOXA5(+)	MEIS1(+)	TWIST1(+)	PHOX2A(+)	LMX1A(+)	HNF4A(+)	FOSL2(+)	WT1(+)	SOX9(+)	FOXF2(+)	HOXB6(+)	GATA3(+)
HEY2(+)	OTX2(+)	FLI1(+)	GATA5(+)	FOSL2(+)	PROP1(+)	FOSL2(+)	FOSL1(+)	PAX3(+)	TBX5(+)	FOXC2(+)	NKX6-2(+)	POU3F4(+)	GATA5(+)	GATA5(+)	MEIS1(+)	FOXC1(+)	TBX15(+)	SOX2(+)	EN2(+)
ETS1(+)	EN2(+)	ESRRG(+)	CEBPB(+)	SOX10(+)	HEY2(+)	RXRG(+)	GRHL2(+)	WT1(+)	BARX1(+)	FOXP2(+)	HOXD4(+)	RARA(+)	GRHL2(+)	SIX3(+)	JUNB(+)	FOXF1(+)	FOXC1(+)	NKX6-2(+)	EN1(+)
WT1(+)	SIX3(+)	LYL1(+)	FOXA3(+)	DDIT3(+)	NFATC1(+)	KLF5(+)	FOXC2(+)	MSGN1(+)	GATA5(+)	SOX9(+)	HOXA3(+)	HOXB8(+)	ONECUT3(+)	TCF7L2(+)	HOXA5(+)	SOX5(+)	FOXP2(+)	RARA(+)	OTX2(+)
MEF2C(+)	RAX(+)	MEF2A(+)	RAX(+)	GATA4(+)	LYL1(+)	FOXE1(+)	OTX1(+)	GATA3(+)	GATA2(+)	REST(+)	NKX6-1(+)	FOXA2(+)	CEBPA(+)	ISL1(+)	HOXA3(+)	FOXN3(+)	FOXF1(+)	HOXD3(+)	BARHL1(+)

### Sheet: PCW4
Blood Vessel	Brain	Branchial Arch	Epidermis	Erythroblasts	Eye	Gut	Heart	Limb Bud	Liver	Mesenchyme	Pancreas	Somite	Spinal Cord
JUNB(+)	OTP(+)	NFIB(+)	HOXD1(+)	CREB3L1(+)	OTX1(+)	FOXF1(+)	TBX5(+)	HOXC10(+)	THRB(+)	FOXP2(+)	PRDM1(+)	TWIST1(+)	POU3F2(+)
TAL1(+)	PHOX2A(+)	PBX1(+)	HOXC10(+)	LYL1(+)	SOX21(+)	PBX1(+)	GATA4(+)	HOXD1(+)	RXRG(+)	SIX1(+)	FOXA3(+)	MYOD1(+)	SOX21(+)
NFE2(+)	PAX5(+)	BCL11A(+)	HOXB8(+)	EGR1(+)	SP5(+)	BARX1(+)	ESRRG(+)	HOXA10(+)	EOMES(+)	TWIST1(+)	THRB(+)	SOX9(+)	HOXD1(+)
GATA1(+)	SOX21(+)	FOXP2(+)	ZIC2(+)	WT1(+)	PAX5(+)	WT1(+)	TBX20(+)	HOXD11(+)	FOXA3(+)	SOX9(+)	GRHL2(+)	SOX10(+)	GBX2(+)
LYL1(+)	NEUROD1(+)	FLI1(+)	SOX10(+)	EOMES(+)	TCF7L2(+)	GRHL2(+)	RXRG(+)	HOXD13(+)	WT1(+)	ZIC2(+)	PDX1(+)	FOXP2(+)	VSX1(+)
EGR1(+)	PHOX2B(+)	EN2(+)	MSX2(+)	KLF2(+)	OTP(+)	HOXC8(+)	SHOX2(+)	CDX4(+)	NR5A2(+)	FLI1(+)	FOXA2(+)	HOXC10(+)	POU3F4(+)
GATA5(+)	POU3F2(+)	BARX1(+)	HOXB7(+)	GATA4(+)	HOXA2(+)	BCL11A(+)	EOMES(+)	GRHL2(+)	CEBPA(+)	FOXP1(+)	NEUROD2(+)	FLI1(+)	LHX3(+)
ARID3A(+)	EN1(+)	ELK3(+)	GBX2(+)	MAF(+)	POU3F2(+)	HOXB6(+)	MYOD1(+)	THRB(+)	HNF4A(+)	DRGX(+)	CDX2(+)	HOXB8(+)	NEUROD1(+)
FLI1(+)	SOX14(+)	MSX2(+)	HOXC9(+)	JUNB(+)	SOX1(+)	FOXP2(+)	GATA6(+)	ISL1(+)	CREB3L1(+)	ETS1(+)	STAT1(+)	MYF5(+)	OTP(+)
KLF2(+)	GBX2(+)	ISL1(+)	HOXA10(+)	GATA5(+)	POU3F4(+)	ISL1(+)	GATA5(+)	HOXB8(+)	GRHL2(+)	NOTO(+)	NR5A2(+)	HOXB9(+)	SOX1(+)

### Sheet: PCW5
Blood Vessel	Brain	Branchial Arch	Epidermis	Erythroblasts	Eye	Ganglion	Heart	Inner Ear	Limb Bud	Liver	Lung	Mesenchyme	Mesonephron	Myotome	Sclerotome	Septum Transversum	Spinal Cord
ELK3(+)	POU3F4(+)	DLX5(+)	LMX1B(+)	TAL1(+)	RAX(+)	OTP(+)	ESRRG(+)	LMX1A(+)	HOXA11(+)	FOXQ1(+)	WT1(+)	GATA2(+)	PBX1(+)	MYOD1(+)	FOXC1(+)	FOXQ1(+)	SHOX2(+)
GATA2(+)	SOX3(+)	PRRX1(+)	DLX5(+)	GATA1(+)	VAX2(+)	FOXD3(+)	TBX5(+)	EMX2(+)	LMX1B(+)	NR1H4(+)	GATA4(+)	FOXC2(+)	HOXC6(+)	ESRRG(+)	FOXC2(+)	NR1H4(+)	POU4F3(+)
ETS1(+)	SOX21(+)	HOXA11(+)	MSX2(+)	NFE2(+)	VAX1(+)	POU4F1(+)	GATA4(+)	DLX5(+)	LHX9(+)	FOXA2(+)	GATA6(+)	FOXC1(+)	HOXC8(+)	MYOG(+)	TWIST1(+)	HNF1A(+)	ONECUT2(+)
FOXC2(+)	HOXB13(+)	LMX1B(+)	ZIC1(+)	GATA6(+)	PAX6(+)	TLX3(+)	GATA6(+)	MSX2(+)	HOXC10(+)	FOXJ1(+)	HNF1A(+)	ZIC1(+)	FOXC2(+)	MYF5(+)	HOXB8(+)	FOXJ1(+)	DRGX(+)
FOXC1(+)	NANOGP8(+)	MSX2(+)	PRRX1(+)	GATA4(+)	SIX3(+)	POU4F3(+)	MYOD1(+)	HNF1B(+)	PRRX1(+)	HNF1A(+)	NR5A2(+)	DLX5(+)	HOXD8(+)	MYF6(+)	ZIC1(+)	FOXA2(+)	ONECUT1(+)
HOXC6(+)	LMX1A(+)	LHX9(+)	SMAD5(+)	MSX2(+)	SOX21(+)	ONECUT2(+)	NR1H4(+)	POU3F4(+)	HOXD10(+)	XBP1(+)	NFIA(+)	SOX4(+)	FOXC1(+)	MEF2C(+)	HOXC6(+)	XBP1(+)	FOXD3(+)
ZIC1(+)	ONECUT2(+)	HOXD11(+)	TFDP1(+)	FOXA1(+)	SIX6(+)	SOX3(+)	FOXA2(+)	SOX3(+)	HOXD11(+)	FOXA1(+)	ISL1(+)	EBF1(+)	NFIA(+)	TBX5(+)	HOXA7(+)	NR5A2(+)	HOXB6(+)
HOXD8(+)	MSX2(+)	HOXD10(+)	HOXB2(+)	WT1(+)	SOX3(+)	MEIS2(+)	TAL1(+)	POU3F3(+)	HOXA10(+)	NR5A2(+)	HOXB2(+)	FOXP2(+)	SOX5(+)	OTP(+)	HOXD3(+)	FOXA1(+)	TLX3(+)
NFIA(+)	POU3F3(+)	HOXA10(+)	LEF1(+)	HNF4A(+)	POU3F4(+)	NEUROD1(+)	GATA1(+)	NANOGP8(+)	HOXA9(+)	FOXA3(+)	HOXA5(+)	TWIST1(+)	HOXD9(+)	HOXC8(+)	ZEB1(+)	FOXA3(+)	NEUROD1(+)
HOXA7(+)	SOX1(+)	MEIS2(+)	HOXC10(+)	FOXA3(+)	SOX1(+)	ISL1(+)	NFE2(+)	LMX1B(+)	MEIS2(+)	HNF4A(+)	HOXA3(+)	VAX1(+)	WT1(+)	MEIS2(+)	HOXB7(+)	GATA4(+)	ISL1(+)

### Sheet: PCW6
Blood Vessel	Brain	Branchial Arch	Connective Tissue	Epidermis	Erythroblasts	Ganglion	Heart	Liver	Lung	Meninges	Mesonephron	Myotome	Sclerotome	Spinal Cord
SOX17(+)	LHX2(+)	MEIS2(+)	IRF8(+)	CEBPD(+)	TAL1(+)	POU3F1(+)	TBX5(+)	IRF8(+)	IRF8(+)	ZIC2(+)	SMAD9(+)	SOX9(+)	NKX3-2(+)	POU3F1(+)
LYL1(+)	OTX2(+)	MSX2(+)	HLF(+)	FOS(+)	GATA5(+)	NKX1-1(+)	KLF2(+)	HLF(+)	NR1H3(+)	MSX2(+)	HOXD10(+)	HOXA10(+)	TBX15(+)	NKX1-1(+)
ZIC2(+)	OTX1(+)	PRRX2(+)	NR1H3(+)	FOSB(+)	EGR1(+)	DRGX(+)	GATA4(+)	FOXA3(+)	WT1(+)	FOSB(+)	PITX3(+)	HOXD10(+)	SOX9(+)	ONECUT1(+)
KLF2(+)	SOX1(+)	WT1(+)	HNF4G(+)	FOSL2(+)	HSF1(+)	POU4F2(+)	TAL1(+)	NR1H3(+)	BARX1(+)	FOS(+)	MEIS1(+)	PITX3(+)	SOX6(+)	POU2F2(+)
JUNB(+)	DMBX1(+)	PRRX1(+)	HNF1A(+)	ATF3(+)	GATA4(+)	NKX6-3(+)	MEF2A(+)	HNF1A(+)	HLF(+)	FOSL2(+)	WT1(+)	TBX15(+)	ERG(+)	DRGX(+)
EGR1(+)	SP5(+)	MEIS1(+)	FOXA3(+)	WT1(+)	STAT2(+)	SHOX2(+)	GATA6(+)	HNF4G(+)	HNF4G(+)	LEF1(+)	PRRX1(+)	MEF2A(+)	FOXF2(+)	NKX6-2(+)
KLF6(+)	EMX1(+)	TCF7L2(+)	CEBPB(+)	EGR1(+)	GATA6(+)	ONECUT1(+)	CEBPD(+)	NR1H4(+)	HNF1A(+)	ATF3(+)	MEIS2(+)	HOXC10(+)	FOXO3(+)	NKX6-3(+)
ERG(+)	POU3F4(+)	TCF7L1(+)	EGR1(+)	STAT2(+)	JUNB(+)	NHLH1(+)	ESRRG(+)	HNF4A(+)	CREB3L4(+)	TBX15(+)	PRRX2(+)	NKX3-2(+)	FOXC1(+)	LHX3(+)
FOXC1(+)	EN2(+)	ERG(+)	NR1H4(+)	GATA5(+)	TEAD3(+)	TFAP2B(+)	SMAD9(+)	CEBPB(+)	CEBPB(+)	TWIST1(+)	ERG(+)	HOXD8(+)	SOX5(+)	EVX1(+)
ETS1(+)	RFX4(+)	HOXA4(+)	CEBPD(+)	CREB3L2(+)	PITX3(+)	NKX6-2(+)	MYOD1(+)	NR5A2(+)	NRF1(+)	SP5(+)	FOXC1(+)	NRF1(+)	FOXF1(+)	ONECUT2(+)

### Sheet: PCW7
Brain	Cartilage	Choroid Plexus	Connective Tissue	Cranial Skeleton	Endothelium	Epidermis	Erythroblasts	Eye	Ganglion	Jaw and Tooth	Liver	Meninges	Mesenchyme	Skeletal Muscle
EMX1(+)	SOX5(+)	ZIC1(+)	NR1H4(+)	CREB3L1(+)	KLF6(+)	TWIST2(+)	GATA5(+)	PAX6(+)	EMX1(+)	TWIST2(+)	IKZF1(+)	POU4F3(+)	CREB3L1(+)	TEAD4(+)
THRA(+)	FOXP2(+)	FOXC1(+)	FOXA2(+)	ZIC1(+)	JUN(+)	GSX1(+)	IKZF1(+)	OTX2(+)	POU4F3(+)	TEAD1(+)	FOXA3(+)	GSX1(+)	TWIST1(+)	RXRG(+)
LHX9(+)	FOXC1(+)	MSX1(+)	CREB3L1(+)	TWIST1(+)	TCF7L2(+)	VSX2(+)	MXI1(+)	SOX2(+)	THRA(+)	BARX1(+)	FOXA1(+)	LHX9(+)	TBX15(+)	SRF(+)
LHX2(+)	FOXP1(+)	CREB3L1(+)	MYBL2(+)	MSX1(+)	SHOX2(+)	RAX(+)	MYBL2(+)	VSX2(+)	LHX9(+)	TWIST1(+)	FOXA2(+)	THRA(+)	JUN(+)	PITX2(+)
SOX3(+)	TCF7L1(+)	KLF6(+)	FOXA1(+)	JUN(+)	STAT3(+)	SIX6(+)	GATA1(+)	EMX1(+)	EMX2(+)	SHOX2(+)	NR1H4(+)	VSX2(+)	STAT3(+)	MYF5(+)
POU4F3(+)	SOX9(+)	FOXP2(+)	CEBPB(+)	SOX9(+)	ELK3(+)	MLX(+)	NFE2(+)	RAX(+)	LHX2(+)	TCF4(+)	HNF4A(+)	SOX3(+)	ZIC1(+)	MSC(+)
SOX2(+)	PBX3(+)	KLF2(+)	FOXA3(+)	FOXC1(+)	FOS(+)	ZNF358(+)	TAL1(+)	SIX6(+)	SOX3(+)	TBX15(+)	NR1H2(+)	LHX2(+)	CREB3L2(+)	MYF6(+)
CEBPG(+)	SHOX2(+)	POU4F3(+)	TWIST1(+)	EMX2(+)	KLF2(+)	GABPA(+)	NR1H2(+)	SOX3(+)	SOX2(+)	TCF7L1(+)	CEBPA(+)	EMX1(+)	SHOX2(+)	MYOD1(+)
SOX11(+)	HMGA2(+)	FOXP1(+)	HNF4A(+)	STAT3(+)	HES1(+)	PAX6(+)	NR1H4(+)	POU4F3(+)	CEBPG(+)	ZNF148(+)	CEBPB(+)	RAX(+)	KLF6(+)	MYOG(+)
SOX4(+)	FOXJ3(+)	JUN(+)	STAT3(+)	DLX5(+)	ZNF362(+)	SP3(+)	FOXA1(+)	LHX2(+)	ZNF91(+)	NFIA(+)	GATA1(+)	PAX6(+)	TCF7L1(+)	EGR1(+)

### Sheet: PCW8
Adrenal Gland	Bone Marrow	Brain	Cartilage	Epidermis	Erythroblasts	Ganglion	Inner Ear	Kidney	Liver	Lung	Mesenchyme	Skeletal Muscle
NR5A1(+)	EGR3(+)	LHX2(+)	MSX2(+)	TFAP2B(+)	MXI1(+)	ONECUT3(+)	POU4F3(+)	HOXD3(+)	CEBPA(+)	FOXF2(+)	OTX2(+)	MYF6(+)
CEBPA(+)	IRF8(+)	RFX4(+)	RUNX2(+)	TP63(+)	FOXA3(+)	TLX3(+)	GFI1(+)	HOXD8(+)	MXI1(+)	FOXF1(+)	ZIC2(+)	MYF5(+)
FOSL2(+)	SOX17(+)	NEUROD1(+)	HOXC8(+)	FOSB(+)	CEBPA(+)	DRGX(+)	HMX3(+)	PAX8(+)	FOXA3(+)	MEIS1(+)	MSX1(+)	MYOD1(+)
FOXA3(+)	SHOX2(+)	MEIS3(+)	FOXD2(+)	GATA3(+)	FOXO3(+)	ISL2(+)	POU3F4(+)	HMGA2(+)	NR1H4(+)	HOXA5(+)	FOXD2(+)	MYOG(+)
HOXA5(+)	KLF10(+)	EMX1(+)	SOX5(+)	GRHL2(+)	ARID3A(+)	PHOX2B(+)	THRB(+)	TFCP2L1(+)	NR1H2(+)	FOXA1(+)	RFX4(+)	MSC(+)
GATA6(+)	PPARG(+)	BHLHE22(+)	FOXC2(+)	THRB(+)	ATF3(+)	LHX8(+)	PHOX2A(+)	GATA3(+)	HNF4A(+)	GATA5(+)	FOXC2(+)	TEAD4(+)
STAT6(+)	FOXD1(+)	SOX1(+)	SIX2(+)	FOS(+)	NR1H4(+)	MEIS3(+)	GATA3(+)	HOXA11(+)	GATA1(+)	FOXA2(+)	FOXD1(+)	HOXC9(+)
VAX2(+)	FOXB1(+)	THRA(+)	ERG(+)	PAX3(+)	HNF4A(+)	LHX6(+)	ZIC2(+)	HOXA5(+)	TAL1(+)	GATA6(+)	LHX9(+)	MEF2C(+)
NR1H4(+)	JUN(+)	OTX1(+)	TWIST1(+)	HOXD1(+)	IRF8(+)	DLX1(+)	NFAT5(+)	HOXD11(+)	MYBL2(+)	HOXB5(+)	LHX1(+)	FOXB1(+)
NR1H2(+)	FLI1(+)	LHX9(+)	FOXD1(+)	PHOX2B(+)	TCF7L1(+)	DLX2(+)	ONECUT3(+)	MEIS1(+)	NFE2(+)	KLF10(+)	LMX1A(+)	GTF2IRD1(+)
