## Supplementary material for "Spatiotemporal transcriptome atlas of human embryos after gastrulation": Supplmental tables: Table S5 Gene list of heart sinoatrial node modules.xlsx

### Sheet: Module 4
Gene	C	Z	Pval	FDR	Module
MYL2	0.516085	103.164	0	0	4
MYH7	0.496002	101.937	0	0	4
SORBS2	0.226464	45.1693	0	0	4
HSPB7	0.205535	41.2689	0	0	4
NAV1	0.184946	36.7824	1.7664e-296	1.23599e-293	4
TNNI1	0.183778	36.2678	2.60535e-288	1.70412e-285	4
PLN	0.185567	36.1691	9.3074e-287	5.95832e-284	4

### Sheet: Module 42
Gene	C	Z	Pval	FDR	Module
NR4A1	0.0944437	19.4673	1.03922e-84	2.60568e-82	42
STX17-AS1	0.0916454	18.2408	1.22417e-74	2.74872e-72	42
NR2F2	0.060648	11.9684	2.60225e-33	3.36037e-31	42
GRK5	0.0512313	10.6059	1.39834e-26	1.54115e-24	42
NR2F1	0.0471307	9.01129	1.01825e-19	8.93208e-18	42
VWDE	0.0340084	6.95863	1.71797e-12	1.10214e-10	42
