## Supplementary material for "Spatiotemporal transcriptome atlas of human embryos after gastrulation": Supplmental tables: Table S10 Enriched genes in certain tissue at specific developmental stages.xlsx

### Sheet: Table5-3_DDG2P_heatmap_gene_ord
gene
ALPL
CHRDL1
COQ2
CRB2
DYNC1H1
FLT4
LFNG
NDP
NKX2-1
PCDH19
PHGDH
POU3F3
SALL1
SLC6A8
SOX2
SOX3
TTC19
WDR19
BLOC1S6
CCDC47
NOTCH1
PYCR2
SMARCC2
SOX11
TRMT10C
CCDC65
DEAF1
CAPN10
INPP5E
PIK3R2
HARS
NHP2
SCO2
MMADHC
CRIPT
B3GAT3
GPX4
HYLS1
TP53RK
B4GALT7
BCS1L
SDHAF1
NDUFAF2
ACADM
NFU1
AP2M1
NDUFB11
NDUFS4
NDUFS8
APOPT1
CLPP
PET100
HIST1H4J
ST3GAL5
FHL1
MAGEL2
EBF3
AMPD2
TAF13
TMEM199
PPP2R1A
RAB11B
AP1S2
PPP2CA
CHMP1A
GSPT2
WASF1
G0S
SOX4
CRBN
ACTG1
ARL14EP
XPA
FTSJ1
B3GALT6
PEX5
PRUNE1
MAB21L2
INPP5K
RET
LGI1
WNT4
MSX1
MSX2
ZIC1
ZIC2
JAM3
ZBTB18
FGFR3
NPHP1
WDR35
SC5D
CISD2
LMX1B
CRELD1
GNPTG
SZT2
CASK
STIM1
COLEC11
TBC1D24
TH
ALDH5A1
PC
FAM20C
SMPD1
KC02
PIGU
SNIP1
AARS
DDHD1
KIT
TACR3
MED17
WDR37
NRXN3
BRSK2
SLC1A2
GDF1
MYT1L
CLCN4
KIF1A
ST3GAL3
SPTBN2
TRIM37
MAFB
CTN02
NT5C3A
USP18
POMGNT1
RINT1
DLG4
NEXMIF
PHACTR1
RAP1GDS1
ITCH
GNPTAB
GRIK2
KLF8
ADGRG1
NOVA2
SYT1
KIF5C
APC2
PAK3
SYN1
ATP13A2
STXBP1
SYP
ASCL1
MAPK10
KLHL7
DYNC1I2
ORC4
ARL6
MFSD2A
ZIC3
ROBO3
DCC
DLL3
ZMIZ1
ZC4H2
KMT5B
PAFAH1B1
FIG4
SPTAN1
ZNF711
SHOC2
PAK1
ZNF713
NLGN4X
NLGN3
RALGDS
TBR1
EOMES
ARX
FOXG1
NRXN1
PTH
GAD1
BCL11A
TSPAN7
RAC3
GRIN1
SLC12A5
CAMK2B
ROGDI
G0O1
THRA
TUBB4A
VAMP2
PRRT2
STX1B
ELOVL4
S0P25
FRRS1L
GNB5
KIDINS220
AP3B2
CHR04
ATP6V1A
MAPRE2
ATP1A3
GABRG2
RAB18
SCN2A
TUBB2A
ACTL6B
IDS
PREPL
LIG4
YWHAG
GNB1
ATP6V1B2
CHRNB2
C12orf57
DHPS
CCDC115
TUBB2B
TUBA1A
RAB39B
SCN3A
DCX
GDI1
GFAP
SLC6A1
SLC6A17
RGS7
GRIN2B
KIRREL3
CAC01B
NRXN2
CAC01E
SLC45A1
CNT0P1
EPB41L1
TFAP2A
PLP1
PRDM12
EDNRB
LHX4
TFAP2B
MNX1
TSHZ1
ECEL1
TUBB3
SLC5A7
SLC6A5
CIB2
IGBP1
EEF1A2
NDUFB8
NDUFS7
KITLG
GABRA1
ATP6AP2
0XD
PEX11B
ATP6V1E1
MOCS2
FLT4
RNF135
NCAPD3
TRAIP
OTULIN
SETD1A
A0PC1
D02
PUS7
CNKSR2
CRKL
PEX26
OCRL
PPP1CB
POLD1
TELO2
CHST14
FBLN1
SALL4
FAM161A
RNF168
DHODH
RAD51
DDX11
CYP2U1
FEZF1
FZD5
SIX3
CPAMD8
NECTIN1
PAX6
RAX
GJA1
TRAF7
OTX2
DNMT3B
PSAT1
GRIA3
IDUA
FKBP14
SEC24D
LRAT
SLC35D1
FBXW4
PIGG
AMER1
LINS1
CLMP
DACT1
EDNRA
PDGFRB
AP4B1
PEX6
NPHP3
SLC22A5
MCEE
PAPSS2
HIBCH
TMEM260
ERCC4
GORAB
NEDD4L
TAPT1
FAR1
NEK1
TAF2
FBXW11
G0Q
EPG5
MECP2
SOS1
ABL1
CHD2
ARSB
SPG11
ABCB7
GON4L
LRBA
TRAPPC11
PHF8
BRWD3
TAOK1
CC2D2A
WDPCP
AGK
KIAA1109
PGAP1
PDHX
CCDC88A
PIK3CA
KMT2E
RASA1
DYRK1A
WDFY3
CDK13
DOCK7
ARID2
SETD2
KCNT2
TRIP11
MPDZ
ATM
SMAD2
AASS
PIGN
OXCT1
PAX3
FYCO1
WDR60
ARFGEF2
HGS0T
AFF3
NFIB
PDE4D
IL11RA
CCDC8
PXDN
GHR
RORA
EVC
SLC10A7
GATAD2B
SCARF2
PDSS2
STAG1
ANTXR1
CTSK
FGFR1
MAGI2
PTH1R
SATB2
ACAN
GDF5
FAT4
NOTCH2
GLI3
KCTD1
TAF1
DIS3L2
UBR1
DYM
FARS2
ASH1L
SCAPER
CNT0P2
PIGB
OPHN1
PLCE1
CAC01G
ARHGAP31
PACS1
FOXL2
BNC2
PRRX1
HECW2
DDR2
TMEM135
ADK
RUNX2
AFF2
MED13L
TCF4
AUTS2
SETBP1
PPP3CA
COL9A1
PLCB4
MECOM
ROR2
COL11A1
FLNB
HPSE2
ALX1
FGFR2
FOXP2
SOX5
ALX4
CACNB4
NHS
CDON
MID1
ADAMTS9
SMOC2
SMAD3
TRPS1
MBD5
SPRED1
GPC6
PHF21A
COL2A1
ANKRD26
IFT172
DSTYK
TBCK
BBS9
FTO
FBXL4
NBAS
EXT2
CHM
ARID1B
BRAF
FUT8
NFIA
ZBTB20
ASXL3
SOBP
COL9A2
EYA1
AUH
KDM6A
MCCC1
TAB2
SIX6
VSX2
MAB21L1
HMX1
TMEM114
CRYAB
TYR
BFSP2
GJA8
FOXE3
ATOH7
TDRD7
CRYGD
CRYGC
CRYBA4
CRYAA
CRYBA1
CRYBB1
CRYBB2
CRYBB3
CRIM1
GJA3
ALDH1A3
TYRP1
D0AF3
MECR
CSTB
PGAP2
RSPH1
ZMYND10
WNT7A
CRB1
NTRK1
MAF
BCOR
LINGO1
ABHD5
IGFBP7
FANCF
SMS
BRIP1
CTNND1
RSPH3
CHST3
RIT1
IRX5
TACO1
JAG1
HDAC8
POC1B
PAX2
PTPRF
PRSS56
ERCC5
PPA2
GTF2E2
LIPT2
LIAS
TSEN54
LARP7
TCTN1
AAAS
MKS1
EGR2
MMP21
GJC2
NPC1
PAX8
DLX5
FGF9
FREM2
RIPK4
CA2
STRA6
ERBB3
TGIF1
CBS
RAD50
TBX3
RRM2B
PEX1
KDM5B
RLIM
FBXO25
CEP104
MTF1
GRHL2
ALS2
CDK8
FBN2
SOX9
STT3B
SLC24A4
LAMA1
POMT2
MATN3
PLOD3
TBX1
ANKH
COL9A3
CDH3
OTOGL
SIX1
SOX10
KCNJ11
LRP2
RNF13
KCNQ3
SCN1A
HIVEP2
IL1RAPL1
CA8
MYO5B
SLC12A6
CDH1
IRF6
PIK3R1
ADGRG6
FGF10
GJB2
FZD6
GATA2
ALG1
GUSB
ETFA
0NS
HNF4A
OTC
ACY1
GATM
GPC3
FAH
IGF2
AKR1D1
COQ8A
SNX3
SUCLG1
ETHE1
GLB1
HEXA
EMC1
MOGS
HADH
SLC35A2
GMPPB
SLC2A10
FN1
PGM3
RPS6KA3
MGAT2
SEC61A1
SLC33A1
ACP5
ALG2
GMPPA
BCAP31
GFER
GOT2
MASP1
ACADS
ACAT1
BOLA3
HSD17B4
STT3A
HSPD1
MCCC2
PYGL
SPR
GCH1
SLC25A20
GCDH
ASL
ALDH4A1
SLC13A5
GALT
SLC2A2
GAMT
P4HB
DHCR24
MMAB
EBP
COASY
DHCR7
AGA
SRD5A3
FASN
0DK2
PECR
FTCD
GLUD1
PAH
IGSF1
ACSL4
ARG1
ARSE
HMGCL
COLEC10
SEC23A
CCDC151
PTDSS1
RELN
THAP1
CYP27A1
FBP1
TPP1
CPS1
HMGCS2
FTL
GALK1
MAT1A
ABCB6
AGXT
TAT
UROC1
ALDOB
HYAL1
ASS1
HPD
ETFB
UROS
HPS1
WDR81
ACADVL
AIFM1
SLC6A9
TANGO2
CLIC2
TFRC
HTRA2
ALAD
KLF1
SLC4A1
PLXND1
AFG3L2
GBA2
SDHA
NDUFV1
NKX2-5
TTN
HSPG2
NDUFA10
EIF2AK3
ARSA
DENND5A
KCNQ5
DEGS1
IRF2BPL
GATA4
ITGA3
COL18A1
SLC39A8
SLC25A19
TEK
ATP1A1
PIGS
PIGT
CLCNKB
SCYL1
GATA6
SMAD6
KANK1
PGM1
COX14
NDUFA1
UQCRQ
SPEG
MDH2
LDB3
MLYCD
CYC1
FH
CYB5R3
COQ9
CD151
NDUFA9
ALDOA
TBX5
MTHFR
VLDLR
WDR45
KCNJ8
RRAS
PDHA1
UQCRB
BMP2
ACTA2
MYOCD
CFC1
PGK1
PALB2
XYLT2
MANBA
CHSY1
PLOD2
ENPP1
MAP2K1
COL4A1
PCYT1A
COL4A2
PLOD1
ABCC9
LAMA2
BGN
MGP
ELN
ITGA7
CFL2
SBDS
MITF
FGF12
TBX20
FRY
ACO2
GABRB2
CAV1
SLC25A4
COX6B1
COX7B
ASAH1
MYH6
TLL1
GLIS3
ZFPM2
COL6A3
SRPX2
CAC01D
COL6A1
ENTPD1
BMPER
FANCL
G0I1
RSPO2
SLC4A4
ZEB2
CCBE1
TBX4
ITGA8
MAP3K1
COL13A1
PIEZO2
PRDM6
SHH
COG1
DBT
PYROXD1
H3F3A
TUBGCP4
RFX6
FLVCR2
MYH9
DCDC2
DLL4
EDN1
MYLK
MYRF
PITX2
NKX3-2
GDF6
GRIA4
IHH
GUCY2C
HPGD
MAOA
TWIST1
FOXC2
PAX9
FOXC1
AGPS
PHOX2B
WNT5A
DMD
FAM20A
LTBP2
TMEM70
UBE2A
HPRT1
TIMM8A
B3GALNT2
SOX17
PEX7
RMND1
CTNS
POLR1C
LIPT1
WT1
PNPLA2
SLC25A38
METTL5
0XE
RNF113A
RPS23
PDCD10
KLHL15
TBC1D23
JAGN1
ZNF599
CLP1
POLR1D
HOXA11
STAR
NPHS3
LHX3
TAZ
LZTR1
ZDHHC15
NYX
TMEM94
FANCA
GLE1
DRC1
TTC25
DHX37
TRMT1
0GLU
PIEZO1
COG4
PIGO
STAT5B
RAI1
RBM10
CAC01H
RMRP
CCDC40
FGD1
SLX4
TBC1D20
CHD3
DCHS1
UVSSA
AHDC1
INPPL1
TAF4
COG7
IFT43
JAK3
CNKSR1
LRPAP1
FGF3
GAS8
PRMT7
EMX2
FUCA1
PEX16
VDR
POMGNT2
TUSC3
UNC80
GALNS
MAMLD1
KCNK9
FMN2
KCNC1
RUBCN
SRGAP3
MCOLN1
RHOBTB2
MLC1
CUX2
LARGE1
LEMD2
PACS2
TCN2
CLPB
PLEC
SH3BP2
ATN1
TSC2
IGHMBP2
PIP5K1C
POMT1
ZFYVE26
POT1
ALG9
C2CD3
ELMO2
CUL7
IFT122
SLC24A1
VAC14
CIC
TSC1
SLC46A1
GRHL3
PIGQ
PNKP
KIF7
MAN1B1
CCDC22
MEGF8
TUBGCP6
KCNQ1
MAPK8IP3
TGFB1
EDA
SLC17A5
ATP8B1
PMM2
CRADD
HDAC4
LRP5
KCNN3
INPP4A
PDE10A
LAMC3
AR
AXIN1
MAN2B1
SUFU
HLCS
MCPH1
RERE
CSPP1
FANCC
CAMK2A
CD96
TBCD
TCF20
CLCN7
DOCK6
PLCB1
COL4A4
PLA2G6
TRPV3
CLN6
D2HGDH
SHANK1
L2HGDH
TRPV4
FRMPD4
KCNB1
KCNT1
TK2
AP4S1
IQSEC2
HCN1
ARHGEF9
RETREG1
CYP1B1
GPC4
CC2D1A
TBX18
PTCHD1
DNM1
KCTD7
FOXP1
TGFB2
ITPR1
PRKD1
SUMF1
LRIG2
TBL1XR1
PTPN14
TLK2
ASCC1
ATG7
PCCA
WWOX
DEPDC5
SLC9A9
CDH23
SCN11A
KCNH1
RYR3
KCNJ6
GRM1
0LCN
EDAR
TUBA8
NPHS1
SHANK2
TBXAS1
CAC01A
GRIN2D
CLN3
RPGRIP1
DOCK8
COL4A3
TSHR
TRAPPC9
DDX58
SIL1
STS
LARS2
TTC7A
COL25A1
TRIO
RTN4IP1
DNMT3A
XPC
SMCHD1
AFF4
NF1
NM0T1
RAF1
UBE3A
EXPH5
LYST
DSE
EVC2
NUBPL
SH3PXD2B
CDKL5
PEX14
DIP2B
KMT2C
PKHD1
IFIH1
VANGL1
MYO7A
NR1I3
AIPL1
TERT
MMAA
KCNC3
KCNJ10
0A10
GM2A
P3H1
ROBO4
ASPA
ATAD3A
TOE1
ALG3
TAC3
SLC19A3
ZMYND11
GPAA1
PEPD
CCDC39
NDST1
ARMC4
BLM
SCN4A
L1CAM
MYO5A
GK
PLCG2
EXTL3
SPAG1
HYDIN
TECPR2
SAMHD1
PKD1L1
D0H5
D0JB13
D0H9
NLRP5
CTSD
CA5A
TMPRSS6
ACOX1
BTD
HIST1H4B
ASPH
BMP4
RAB3GAP2
ARL3
MAP2K2
KC04
NGLY1
PMS2
KIF1BP
PQBP1
PORCN
RAB11A
PTS
SLC9A6
ATP8A2
GABBR2
ASXL1
IFT140
WDR62
DDB2
ALG8
PSPH
NTRK2
SCN8A
ARID1A
SMARCA4
PCNT
STIL
ZMPSTE24
PPM1D
SPTLC2
CNPY3
GRIN2A
KCNH5
NBEA
ATP7A
BBS5
COL4A3BP
TRIP4
WAC
SNX14
STAT2
G014
RARB
EXT1
VPS13B
MMP14
RIN2
ACVR1
CSNK1G1
NFIX
DHDDS
TMEM165
IGF1
SPARC
FBN1
SMARCA2
PITX1
CSF1R
HSD3B7
FLVCR2
ANO5
DMPK
ARHGEF6
LM0
LTBP3
TGFBR2
MICU1
TGFB3
GNB3
KCNMA1
TP63
ACTA1
MYH3
KLHL40
TPM2
MYH8
BIN1
CHRNG
AGL
ASXL2
PITX3
NEB
RAPSN
MEF2C
CDH15
CHR01
MYF5
FGF5
MEGF10
RYR1
DAG1
MYPN
MEOX1
FOLR1
ITGA6
LEFTY2
PRSS12
ZEB1
