## Supplementary material for "Spatiotemporal transcriptome atlas of human embryos after gastrulation": Supplmental tables: Table S11 Target genes of NFIB in brain at PCW5-6.xlsx

### Sheet: NFIB_GRN_genes_PCW5
tf	gene	score
NFIB	NFIB	1
NFIB	NEFL	1.22146
NFIB	SH3BP2	1.08496
NFIB	CTNNA2	0.973461
NFIB	RGS10	1.17232
NFIB	AFAP1L2	2.55381
NFIB	ACOT7	1.25668
NFIB	ADAP1	3.57361
NFIB	GNAO1	1.43454
NFIB	ECEL1	1.13912
NFIB	SGTB	3.33588
NFIB	PLPPR2	1.54153
NFIB	PPP2CA	1.35777

### Sheet: NFIB_GRN_genes_PCW6
tf	gene	score
NFIB	LEF1	2.32219
NFIB	FEZF2	5.11152
NFIB	TLE1	11.5616
NFIB	NFIX	5.85696
NFIB	BCL11A	4.268
NFIB	MXI1	2.23822
NFIB	BCAN	3.40935
NFIB	KIAA1217	1.83264
NFIB	ZEB2	1.20429
NFIB	ADAMTS6	5.55075
NFIB	ZNF827	3.83646
NFIB	HNRNPK	4.11315
NFIB	AAMDC	2.15424
NFIB	EBF2	7.06002
NFIB	EMX2OS	2.84252
NFIB	EMX2	10.2113
NFIB	LAMA1	6.32632
NFIB	YAP1	4.95668
NFIB	ATP2B4	10.0026
NFIB	JUN	1.91374
NFIB	GLI3	8.92124
NFIB	CD2AP	6.55602
NFIB	MIR99AHG	11.6129
NFIB	SOX3	2.95482
NFIB	GLUL	9.30136
NFIB	ZIC1	1.104
NFIB	SOX2	15.9649
NFIB	TP53I11	4.0588
NFIB	QKI	41.6239
NFIB	SATB1	8.20773
NFIB	FOXN3	3.68831
NFIB	MEIS1	1.14468
NFIB	NCKAP5	10.0714
NFIB	BCL11B	3.65858
NFIB	EPB41L3	3.10402
NFIB	EPHA7	5.33757
NFIB	APOLD1	3.14153
NFIB	DACH1	5.1778
NFIB	IL1RAPL1	6.8814
NFIB	ARID2	1.55494
NFIB	AKAP13	8.60107
NFIB	NHS	1.3214
NFIB	TCF4	65.0063
NFIB	LHX2	10.293
NFIB	AUTS2	4.25834
NFIB	LINC00461	44.4362
NFIB	IGF1R	7.41791
NFIB	PEX2	3.95833
NFIB	USP6NL	3.18686
NFIB	BMPR1A	1.92619
NFIB	RIMS3	6.52367
NFIB	TMEM161B-AS1	26.8319
NFIB	LINC00486	7.09057
NFIB	BNIP3L	3.92132
NFIB	ZADH2	2.06453
NFIB	ING1	2.54225
NFIB	HCFC1	2.36083
NFIB	TNRC18	3.39025
NFIB	LRP2	1.75722
NFIB	HMGB1	7.12949
NFIB	PALLD	5.0091
NFIB	ANP32B	1.56264
NFIB	SMCHD1	2.51747
NFIB	RPS19	3.53015
NFIB	GAS2L3	1.48097
NFIB	IGF2	2.261
NFIB	TPM1	2.53473
NFIB	PTPRD	7.24293
NFIB	BPTF	5.07269
NFIB	INTU	1.33696
NFIB	RFX4	16.4368
NFIB	NRG1	3.78026
NFIB	HS2ST1	1.20656
NFIB	CCBE1	1.42658
NFIB	ADGRA3	3.14035
NFIB	ZBTB18	18.5291
NFIB	YY1	2.7347
NFIB	NTRK3	13.0161
NFIB	DMRT3	1.35163
NFIB	PDCD4	5.80495
NFIB	TEAD1	9.60031
NFIB	ZNF423	1.53735
NFIB	STT3B	2.84967
NFIB	CTNND2	8.68156
NFIB	CASC15	9.14075
NFIB	PLXNA2	7.09613
NFIB	DDX6	3.03334
NFIB	SOX5	11.46
NFIB	MSRA	1.37247
NFIB	CCND2	5.25952
NFIB	NFIB	1
NFIB	LDLRAD4	4.30568
NFIB	BBX	6.32785
NFIB	EEF1A1	1.26143
NFIB	CELF2	13.045
NFIB	DPP10	1.21887
NFIB	DSE	5.31445
NFIB	SYNE2	13.0386
NFIB	HNRNPC	5.48163
NFIB	DST	6.34702
NFIB	STK3	1.34955
NFIB	CDC42EP4	12.8312
NFIB	NFIA-AS2	5.48655
NFIB	MPPED2	1.50496
NFIB	MAMLD1	2.35353
NFIB	ANXA5	2.36356
NFIB	ITGB8	21.7015
NFIB	MAML3	3.74589
NFIB	HIVEP1	1.88629
NFIB	MAGI1	10.4797
NFIB	FRYL	4.72969
NFIB	LRRN1	14.385
NFIB	RPL5	1.37133
NFIB	ZFP36L1	3.24223
NFIB	MSX1	1.46431
NFIB	CSNK2A1	2.47407
NFIB	PTMA	1.1164
NFIB	FBXO30	1.26738
NFIB	PLCB1	6.8122
NFIB	SLC22A23	15.5844
NFIB	PLEKHG1	3.29072
NFIB	NEUROD1	1.73026
NFIB	CHST10	1.42273
NFIB	BHLHE22	2.11484
NFIB	HMGA1	6.25047
NFIB	EDNRB	22.1231
NFIB	E2F7	1.55539
NFIB	EYA2	4.01988
NFIB	PDE4B	11.9975
NFIB	ILF3	2.43512
NFIB	IVNS1ABP	9.96176
NFIB	CACHD1	1.12585
NFIB	LRIG3	1.10734
NFIB	KLHDC8A	4.25786
NFIB	DNAJC5B	3.69472
NFIB	CPSF2	1.05928
NFIB	PHC2	1.21969
NFIB	RERE	2.8127
NFIB	TENM4	9.04619
NFIB	SCAF11	6.00819
NFIB	FAT4	32.6756
NFIB	C1orf61	131.935
NFIB	ACVR2A	4.99564
NFIB	JUND	3.93673
NFIB	HLX	1.98716
NFIB	BCLAF1	1.76679
NFIB	VCAN	6.70252
NFIB	FZD3	4.12595
NFIB	UBE2G2	3.72901
NFIB	SORBS2	5.86794
NFIB	FUS	2.84679
NFIB	NFIA	97.5034
NFIB	MAP1B	14.8579
NFIB	LINC00511	2.16337
NFIB	RSF1	9.54724
NFIB	SVIL	6.25683
NFIB	CHD7	33.315
NFIB	ROCK2	3.70864
NFIB	PTPN13	3.07379
NFIB	KCNH7	4.75563
NFIB	VIM	52.7527
NFIB	CADPS	1.94658
NFIB	RFWD3	1.40929
NFIB	FMNL2	5.19973
NFIB	CDH2	9.45928
NFIB	HEY2	3.03369
NFIB	NAV1	7.93391
NFIB	SOX11	1.71087
NFIB	FSTL5	2.30278
NFIB	GAS1	5.39969
NFIB	PHACTR4	2.61516
NFIB	CDON	7.50329
