## Supplementary material for "Spatiotemporal transcriptome atlas of human embryos after gastrulation": Supplmental tables: Table S12 Target genes of NFIB at PCW5.xlsx

### Sheet: NFIB_PCW5_target_DDG2P
Gene Symbol	Model_Of_Inheritance	Phenotypes	Publications
AUTS2	MONOALLELIC, autosomal or pseudoautosomal, imprinted status unknown	SYNDROMIC INTELLECTUAL DISABILITY 612100	23332918
BCL11A	MONOALLELIC, autosomal or pseudoautosomal, imprinted status unknown	INTELLECTUAL DISABILITY	27453576;25533962
CCBE1	BIALLELIC, autosomal or pseudoautosomal	HENNEKAM LYMPHANGIECTASIA-LYMPHEDEMA SYNDROME 235510	19935664
CCND2	MONOALLELIC, autosomal or pseudoautosomal, imprinted status unknown	MEGALENCEPHALY-POLYMICROGYRIA-POLYDACTYLY-HYDROCEPHALUS SYNDROME 603387	NA
CDON	MONOALLELIC, autosomal or pseudoautosomal, imprinted status unknown	HOLOPROSENCEPHALY 11 614226	21802063
CHD7	MONOALLELIC, autosomal or pseudoautosomal, imprinted status unknown	CHARGE SYNDROME 214800;IDIOPATHIC HYPOGONADOTROPIC HYPOGONADISM 146110;KALLMANN SYNDROME TYPE 5 612370	17334995;18978652;17937444;17661815;16400610;15300250;18074359
CSNK2A1	MONOALLELIC, autosomal or pseudoautosomal, imprinted status unknown	CSNK2A1 syndrome	NA
EDNRB	MONOALLELIC, autosomal or pseudoautosomal, imprinted status unknown	ABCD SYNDROME 600501	7778600;11891690
FAT4	BIALLELIC, autosomal or pseudoautosomal	PERIVENTRICULAR NEURONAL HETEROTOPIA;HENNEKAM LYMPHANGIECTASIA-LYMPHEDEMA SYNDROME 2 616006;VAN MALDERGEM SYNDROME 615546	24056717
GLI3	MONOALLELIC, autosomal or pseudoautosomal, imprinted status unknown	PREAXIAL POLYDACTYLY TYPE IV 269157;GREIG CEPHALOPOLYSYNDACTYLY SYNDROME 175700;POSTAXIAL POLYDACTYLY TYPE A 174200;PALLISTER-HALL SYNDROME 146510	10945658;9054938;10441570
GLUL	BIALLELIC, autosomal or pseudoautosomal	CONGENITAL SYSTEMIC GLUTAMINE DEFICIENCY 610015	16267323;21353613
HCFC1	X-LINKED: hemizygous mutation in males, biallelic mutations in females	MENTAL RETARDATION, X-LINKED 3 309541;COBALAMIN DISORDER	24011988
HNRNPK	MONOALLELIC, autosomal or pseudoautosomal, imprinted status unknown	Au-Kline Syndrome	29904177;30998304
IGF1R	BOTH monoallelic and biallelic, autosomal or pseudoautosomal	INSULIN-LIKE GROWTH FACTOR I, RESISTANCE TO 270450	14657428
IGF2	MONOALLELIC, autosomal or pseudoautosomal, maternally imprinted (paternal allele expressed)	BECKWITH-WIEDEMANN SYNDROME 130650;CHROMOSOME 11P15.5-RELATED RUSSELL-SILVER SYNDROME 180860	26154720
IL1RAPL1	X-LINKED: hemizygous mutation in males, biallelic mutations in females	MENTAL RETARDATION X-LINKED TYPE 21 300143	16470793;18801879;10471494;19012350
LAMA1	BIALLELIC, autosomal or pseudoautosomal	CEREBELLAR DYSPLASIA WITH CYSTS WITH OR WITHOUT RETINAL DYSTROPHY 615960;AUTOSOMAL RECESSIVE MENTAL RETARDATION	21937992
LRP2	BIALLELIC, autosomal or pseudoautosomal	INTELLECTUAL DISABILITY;DONNAI-BARROW SYNDROME 222448	23033978
MSX1	MONOALLELIC, autosomal or pseudoautosomal, imprinted status unknown	CLEFT LIP +/- CLEFT PALATE 608874	12807959;15354328
NFIX	MONOALLELIC, autosomal or pseudoautosomal, imprinted status unknown	MARSHALL-SMITH SYNDROME 602535;SOTOS-LIKE SYNDROME 614753	20673863
NHS	X-LINKED: hemizygous mutation in males, biallelic mutations in females	NANCE-HORAN SYNDROME 302350;CATARACT CONGENITAL X-LINKED 302200	19414485;11836358
PEX2	BIALLELIC, autosomal or pseudoautosomal	ZELLWEGER SYNDROME 214100;PEROXISOME BIOGENESIS DISORDER COMPLEMENTATION GROUP 5 170993;INFANTILE REFSUM DISEASE 266510	NA
RERE	MONOALLELIC, autosomal or pseudoautosomal, imprinted status unknown	Phenocopy of Proximal 1p36 Deletions	27087320
SMCHD1	MONOALLELIC, autosomal or pseudoautosomal, imprinted status unknown	Isolated Arhinia/Bosma Arhinia syndrome	28067909;28067911
SOX2	MONOALLELIC, autosomal or pseudoautosomal, imprinted status unknown	AEG SYNDROME;MICROPHTHALMIA SYNDROMIC TYPE 3 206900	12612584;21326281;15346919;21919124;16145681;15389708;18831064;19254784;15812812;16470798;12002146;16543359;16932809;16283891
SOX3	X-LINKED: hemizygous mutation in males, monoallelic mutations in females may cause disease (may be less severe, later onset than males)	Mental retardation, X-linked, with isolated growth hormone deficiency, OMIM:300123;Intellectual disability, X-linked, with panhypopituitarism, MONDO:0010252;Panhypopituitarism, X-linked, OMIM:312000;Panhypopituitarism, X-linked, MONDO:0010712	8826446
TCF4	MONOALLELIC, autosomal or pseudoautosomal, imprinted status unknown	PITT-HOPKINS SYNDROME 610954	17436254;17436255;18728071
YY1	MONOALLELIC, autosomal or pseudoautosomal, imprinted status unknown	INTELLECTUAL DISABILITY	28575647;21076407
ZBTB18	MONOALLELIC, autosomal or pseudoautosomal, imprinted status unknown	ZBTB18 syndrome	NA
ZEB2	MONOALLELIC, autosomal or pseudoautosomal, imprinted status unknown	MOWAT-WILSON SYNDROME 235730	16532472;11891681;11279515;12451214;11595972;9719364;12920073;16088920;11592033;16688751
ZIC1	MONOALLELIC, autosomal or pseudoautosomal, imprinted status unknown	CRANIOSYNOSTOSIS 6 616602	26340333
ARID2	MONOALLELIC, autosomal or pseudoautosomal, imprinted status unknown	ARID2-Coffin-Siris like disorder	28124119
BPTF	MONOALLELIC, autosomal or pseudoautosomal, imprinted status unknown	Developmental and Speech Delay, Postnatal Microcephaly, and Dysmorphic Features	28942966
CDH2	MONOALLELIC, autosomal or pseudoautosomal, imprinted status unknown	Syndromic Neurodevelopmental Disorder with Corpus Collosum, Axon, Cardiac, Ocular, and Genital Defects	31650526;31585109
DDX6	MONOALLELIC, autosomal or pseudoautosomal, imprinted status unknown	INTELLECTUAL DISABILITY	NA
MAMLD1	X-LINKED: hemizygous mutation in males, biallelic mutations in females	X-LINKED HYPOSPADIAS TYPE 2 300758	17086185
NFIA	MONOALLELIC, autosomal or pseudoautosomal, imprinted status unknown	Macrocephaly with intellectual disability	17530927
NFIB	MONOALLELIC, autosomal or pseudoautosomal, imprinted status unknown	Intellectual disability with macrocephaly;Intellectual Disability and Macrocephaly	30388402
PLCB1	BIALLELIC, autosomal or pseudoautosomal	EPILEPTIC ENCEPHALOPATHY, EARLY INFANTILE, 12 613722	20833646
SOX11	MONOALLELIC, autosomal or pseudoautosomal, imprinted status unknown	MENTAL RETARDATION, AUTOSOMAL DOMINANT, 27 615866	24886874;26543203
SOX5	MONOALLELIC, autosomal or pseudoautosomal, imprinted status unknown	12P12.5 INTRAGENIC DELETIONS ASSOCIATED WITH INTELLECTUAL DISABILITY	22290657
YAP1	MONOALLELIC, autosomal or pseudoautosomal, imprinted status unknown	COLOBOMA, OCULAR, WITH OR WITHOUT HEARING IMPAIRMENT, CLEFT LIP/PALATE, AND/OR MENTAL RETARDATION 120433	24462371
DSE	BIALLELIC, autosomal or pseudoautosomal	EHLERS-DANLOS SYNDROME, MUSCULOCONTRACTURAL TYPE 2 615539	23704329
EMX2	MONOALLELIC, autosomal or pseudoautosomal, imprinted status unknown	FAMILIAL SCHIZENCEPHALY, EMX2-RELATED 269160	NA
QKI	MONOALLELIC, autosomal or pseudoautosomal, imprinted status unknown	INTELLECTUAL DISABILITY	20082458
STT3B	BIALLELIC, autosomal or pseudoautosomal	CONGENITAL DISORDER OF GLYCOSYLATION, TYPE IX 615597	23842455
