## Supplementary material for "Spatiotemporal transcriptome atlas of human embryos after gastrulation": Supplmental tables: Table S16 Monoallelic expression of 11 chips from 4 embryonic samples.xlsx

### Sheet: Sheet1
		Brain	Gut	Heart	Eye	Inner_Ear	Liver	Lung	Kidney	Spinal_Cord
PCW4 E2	PCW4 E2S1	ü		ü	ü	ü		ü
PCW4 E3	PCW4 E3S1	ü		ü		ü	ü
	PCW4 E3S2	ü	ü	ü			ü
	PCW4 E3S3	ü	ü	ü			ü			ü
	PCW4 E3S4	ü	ü	ü	ü		ü			ü
PCW7 E1	PCW7 E1S1						ü		ü	ü
	PCW7 E1S2	ü	ü		ü		ü		ü	ü
	PCW7 E1S3	ü		ü			ü
	PCW7 E1S4	ü		ü			ü			ü
	PCW7 E1S5	ü		ü			ü			ü
	PCW7 E1S6	ü
PCW7 E3	PCW7 E3S1	ü	ü	ü		ü	ü	ü
	PCW7 E3S2	ü	ü	ü			ü	ü	ü	ü
	PCW7 E3S3	ü	ü	ü			ü		ü	ü
	PCW7 E3S4	ü	ü	ü			ü		ü	ü
