## Supplementary material for "Spatiotemporal transcriptome atlas of human embryos after gastrulation": Supplmental tables: Table S20 Embryonic samples used in the allelic analysis.xlsx

### Sheet: Sheet2
Sample		PCW4 E3	PCW7 E3	PCW4 E2	PCW7 E1	PCW5 E2	PCW5 E3	PCW6 E1	PCW7 E2
Data	Embryo WGS	ü	ü	ü	ü	ü	ü	ü	ü
	Ducidua tissue WGS	ü	ü
	nanopore	ü
	pacbio		ü
Analysis	allelic expression analsyis	ü	ü	ü	ü
	phasing expression analsyis	ü	ü
	further allelic expression validation					ü	ü	ü	ü
