## Supplementary material for "Spatiotemporal transcriptome atlas of human embryos after gastrulation": Supplmental tables: Table S21 Oligo pairs of gRNA for each target genes .xlsx

### Sheet: Sheet1
Gene	Location	gRNA taget
roraa	exon4	GAGGAGTCAGCAGAGCAATG
	exon4	GTGCTGGCAGCGGTTCCGGC
	exon10	GAATAACTCCTTGTACAAAG
	exon9	GAACATGTTGGAGGGCCAGC
rorab	exon4	GACCTCAGTGGATACGTCAA
	exon4	GAGATCCCTGATGACCTCAG
	exon10	GATGTTATGCCGCCGCCACA
	exon10	GCGGCATAACATCCGAACCG
	exon6	GAAGATACTGGCACGTCTCC
vsnl1b	exon1	ACTGACCCCTGAGGTGATGG
	exon1	GGAACTCCTCCAGGTTTAGT
	exon3	CACACTAGACGAGTTCAAAG
	exon3	GATCCGGTCCACTCTCTGCT
	exon3	GATATATAAGATGGTGGGCA
nr2f2	exon1	GACGATGTGGCCGAGACCCA
	exon1	GACCCAGCTGGCCTGGTTGA
	exon3	GAGTTGGCTGGTTGGGATAC
	exon3	GACGAGACTGTACGGAGAGA
elapor2b	exon4	GAGATACTGTGCAGTCGTCA
	exon4	GACAGCTCAGGGAACTCACT
	exon20	GAAGGCTCCGCCTCCAATAC
	exon20	GAACCAAAACTCTGCACTAA
shox2	exon2	CAAAGAGGATTGTAAGCCGC
	exon2	GTTCGATGAAACGCACTATC
	exon2	ACTCGGGCTGTCGGAGGCCA
	exon5	GCTCGCAGCGGAATCCGCGT
	exon5	GCCAGGGGCAACCCGAACGG
	exon5	TCCGCTGCGAGCGTCGCCAG
