## Supplementary material for "Spatiotemporal transcriptome atlas of human embryos after gastrulation": Supplmental tables: Table S22 Primer probes for target genes.xlsx

### Sheet: Sheet2
Gene	primer-F	primer-R	probe
gapdh	CCAAGGCTGTAGGCAAAGTA	GACTGTCAGATCCACAACAGAG	ATGGCAAGCTTACTGGTATGGCCTTC
elapor2b	CACTGCACCGAGTCACAATA	CTGGGTCTTGCCTTCACTATC	AGGGATGGTCGCAGTGTAAAGAAAGG
nr2f2	TTTGCACGTTGACTCTGCTG	AAAGCGCACTGGGACTTTTC	CCACATCTGACAGGCCACACGCATCT
roraa	CACAGAGGCCATTCAGTATGT	ACGAACACCACCTCCAAAG	CGATGTGCTTGGCAAACTCCACC
shox2	CACTATCCGGACGCCTTCAT	TGAAACCAAACCTGCACCCT	CCAGAGACTCGGGCTGTCGGAGGCC
vsnl1b	GTGGAGATGCTGGAGATCATAG	CAGACCATCCTCGTTCATCTT	ATAAGATGGTGGGCACGGTGATCATG
